# Monocyte Migration Emerges from a Divergent Chemokine Signaling Network

**DOI:** 10.64898/2026.04.29.721539

**Authors:** Sean S. So, Alexis Lona, Rina Pokhrel, Alexandra L. Morgan, Mila Saltikova, Thy Nguyen, Willow Carretero Chavez, Tony Ngo, Harley R. Robinson, Cheng Huang, Shankar Raj Devkota, Ram Prasad Bhusal, David H. Drewry, Joel R. Steele, Ralf B. Schittenhelm, Tracy M. Handel, Simon R. Foster, Irina Kufareva, Martin J. Stone

**Author notes:** Correspondence: SRF; IK; MJS. These authors contributed equally: Sean S. So, Alexis Lona, Rina Pokhrel.

## Abstract

Migration of leukocytes in the context of immune homeostasis or inflammatory diseases is regulated by activation of chemokine receptors by chemokine ligands. To elucidate how these interactions give rise to cell migration, we mapped the chemokine-stimulated signal transduction network in monocytic THP-1 cells. Global phosphoproteomics revealed 630 time-resolved changes in phosphorylated proteins downstream of the chemokine receptor CCR2. We used the “PHONEMeS” network modeling algorithm to generate the most parsimonious signal transduction network consistent with the observed protein phosphorylation data. The CCR2 signaling network is highly divergent, acting via multiple branches to regulate proteins required for cell migration. We validated this model using kinase inhibitors targeting different branches of the network and successfully blocked chemokine-stimulated cell migration. Thus, chemotaxis is an emergent property resulting from an integrated cellular response to divergent signaling pathways. This paradigm suggests that physiological regulation or pharmacological blockade of chemokine-driven inflammation could potentially be achieved by inhibiting any of the divergent pathways within the network.
