## Supplementary File 2: Gene ontology overrepresentation analysis results for all significantly regulated proteins/genes for "Monocyte Migration Emerges from a Divergent Chemokine Signaling Network"

### Sheet: Information
Supplementary Data File 2: Gene ontology overrepresentation analysis results for all significantly-regulated proteins/genes (related to Fig. 2)
This data file contains the following columns:
	ID	The Gene Ontology Consortium unique identifier code
	Description	A description of the GO term
	GeneRatio	The ratio of input genes annotated in the term versus the number of genes in the input list
	BgRatio	The ratio of all genes in the background gene list ("universe") annotated in the term versus the number of genes in the "universe"
	RichFactor	The ratio of the number of input genes annotated in the term versus the background number of all possible genes annotated with the term
	FoldEnrichment	The fold of enrichment compared to what would be expected at random; mathematically, the GeneRatio/BgRatio
	zScore	The number of standard deviations by which the annotated/observed gene count deviates from the expected mean under a hypergeometric distribution
	pvalue	Over-representation assessed using hypogeometric distribution, equivalent to a one sided Fisher's exact test
	p.adjust	Adjusted p-value after post-hoc correction according to the Benjamini-Hochberg method
	qvalue	Also called the False Discovery Rate (FDR); the proportion of false positives called when the test is considered significant
	geneID	The gene IDs that are annotated with the GO term
	Count	The number of genes annotated with the GO term
	Type	The Gene Ontology "aspect", i.e., Biological Process (BP), Molecular Function (MF), or Cellular Compartment (CC)
	Category	The manual classification of the GO term category (nuclear process or cytoskeletal process)

### Sheet: GO MF+BP+CC ORA
ID	Description	GeneRatio	BgRatio	RichFactor	FoldEnrichment	zScore	pvalue	p.adjust	qvalue	geneID	Count	Type	Category
GO:0007015	actin filament organization	35/383	110/2247	0.318182	1.86672	4.2243	7.17272e-05	0.106489	0.104684	SHTN1/MYO1F/WIPF1/ZEB2/CLASP2/SVIL/ALDOA/SRC/LCP1/STMN1/CFL1/TAGLN2/MTOR/ARRB1/SPTBN1/PRKCD/PAK2/SPTAN1/PTK2B/PLEC/ZYX/WASHC2A/ARHGAP17/ABI1/SSH3/ARHGEF2/SH3KBP1/ARHGAP35/LIMA1/CDC42EP3/SYNPO2/SH3BP1/WASHC2C/ARFGEF1/WASF2	35	BP	Cytoskeletal
GO:0097435	supramolecular fiber organization	48/383	173/2247	0.277457	1.62779	3.89509	0.000166881	0.106489	0.104684	SHTN1/MYO1F/WIPF1/ZEB2/CLASP2/SVIL/ALDOA/RB1/VIM/PRKAR1A/SRC/LCP1/STMN1/CFL1/MAP4/CLIP1/TAGLN2/USP8/MTOR/ARRB1/NUP153/SPTBN1/PRKCD/PAK2/RIPK1/DYRK1A/SPTAN1/PTK2B/NUMA1/PLEC/ZYX/WASHC2A/MAP1S/ARHGAP17/ABI1/SSH3/ARHGEF2/SH3KBP1/ARHGAP35/NDE1/LIMA1/CDC42EP3/SYNPO2/GIT1/SH3BP1/WASHC2C/ARFGEF1/WASF2	48	BP	Cytoskeletal
GO:0010639	negative regulation of organelle organization	31/383	100/2247	0.31	1.81872	3.79578	0.000320737	0.12049	0.118448	CLASP2/SEC22B/SVIL/LMNA/NPM1/HNRNPA1/TOP2A/SRC/STMN1/XRCC1/MAP4/MTOR/ATRX/MCM2/SUB1/HNRNPU/SPTBN1/PRKCD/PAK2/DYRK1A/SPTAN1/HUWE1/SSH3/ARHGEF2/EHMT2/LIMA1/BAZ1B/WASHC2C/ARFGEF1/DYNC1LI1/WASF2	31	BP	Cytoskeletal
GO:0003779	actin binding	29/390	91/2284	0.318681	1.86633	3.8263	0.000308153	0.106621	0.106394	SHTN1/MYO1F/MEFV/WIPF1/CLASP2/SVIL/ALDOA/LCP1/CFL1/ITPRID2/LSP1/TAGLN2/HNRNPU/SPTBN1/DYRK1A/SPTAN1/SNTB1/PLEC/FKBP15/MAP1S/RCSD1/SSH3/MYO18A/FMNL2/BCL7B/MYO10/LIMA1/SYNPO2/WASF2	29	MF	Cytoskeletal
GO:0005882	intermediate filament	7/391	11/2297	0.636364	3.73843	4.12262	0.000694348	0.099827	0.0947979	LMNA/VIM/LMNB1/CLIP1/DYRK1A/PLEC/FAM83H	7	CC	Cytoskeletal
GO:0048024	regulation of mRNA splicing, via spliceosome	19/383	49/2247	0.387755	2.2749	4.08922	0.000208264	0.106489	0.104684	SNRNP70/HNRNPA1/SON/NUP98/TRA2B/SRPK2/RBM10/HNRNPU/NCBP1/SFSWAP/SNW1/TRA2A/DYRK1A/LARP7/SRRM1/SRPK1/RBM15/ACIN1/RBM7	19	BP	mRNA
GO:0043484	regulation of RNA splicing	25/383	73/2247	0.342466	2.00919	3.97271	0.000223736	0.106489	0.104684	SNRNP70/HNRNPA1/SON/POLR2A/HNRNPH1/NUP98/HNRNPH2/TRA2B/SRPK2/RBM10/HNRNPU/SRSF1/NCBP1/AHNAK/SFSWAP/SNW1/TRA2A/DYRK1A/TAF12/LARP7/SRRM1/SRPK1/RBM15/ACIN1/RBM7	25	BP	mRNA
GO:0016071	mRNA metabolic process	66/383	262/2247	0.251908	1.47791	3.72988	0.000236222	0.106489	0.104684	RNF113A/DHX16/DKC1/SNRNP200/ZRANB2/SSB/NPM1/SNRNP70/VIM/HNRNPA1/ATF2/YBX3/SON/HNRNPH1/HNRNPA3/NUP98/MFAP1/TRA2B/YBX1/SRPK2/RBM10/HSF1/HNRNPU/PRKCD/EXOSC9/SRSF1/NCBP1/SFSWAP/SNW1/TRA2A/DYRK1A/CDK13/SAFB/MED1/TAF12/LARP7/ZC3H13/ARL6IP4/EDC4/LARP1/FIP1L1/ZC3HAV1/PATL1/DDX42/SRRM1/SNIP1/PUM2/ATXN2L/SRPK1/RBM15/GPATCH1/SRRT/TNKS1BP1/SCAF1/UPF2/CHD8/RPRD1B/SLTM/CDK12/C9orf78/DDX20/RALY/ACIN1/SRRM2/CARH…	66	BP	mRNA
GO:0050684	regulation of mRNA processing	21/383	59/2247	0.355932	2.0882	3.83876	0.000394003	0.126869	0.124718	SNRNP70/HNRNPA1/SON/NUP98/TRA2B/SRPK2/RBM10/HNRNPU/NCBP1/SFSWAP/SNW1/TRA2A/DYRK1A/SAFB/LARP7/SRRM1/SRPK1/RBM15/SLTM/ACIN1/RBM7	21	BP	mRNA
GO:0010558	negative regulation of macromolecule biosynthetic process	108/383	486/2247	0.222222	1.30374	3.42788	0.000509162	0.132333	0.130089	TRIM24/MEFV/ZEB2/KDM1A/NCOR1/PRKRA/SCAF4/LMNA/GAPDH/SSB/RB1/NPM1/VIM/HNRNPA1/PRKAR1A/SRC/ATF2/YBX3/PTPN2/LMNB1/DNMT1/CCR1/ETV3/BCL6/ATRX/ARRB1/ATN1/HDAC4/MAX/SUMO1/YBX1/TMF1/FOXK1/RBM10/HSF1/HNRNPU/SATB1/TLE3/TLE4/PRKCD/EXOSC9/MEF2C/NCBP1/BPTF/SFSWAP/STRN3/RLF/SQSTM1/EIF4EBP1/RIPK1/SNW1/DYRK1A/SCRIB/MED1/NAB2/LARP7/PDCD4/ZNF318/EDC4/MIDEAS/LARP1/BCOR/MEPCE/ZC3HAV1/IRF2BP2/CPEB2/PATL1/GATAD2A/SNIP…	108	BP	mRNA
GO:0031327	negative regulation of cellular biosynthetic process	109/383	492/2247	0.221545	1.29977	3.40965	0.000539058	0.132333	0.130089	TRIM24/MEFV/ZEB2/KDM1A/NCOR1/PRKRA/SCAF4/LMNA/GAPDH/SSB/RB1/NPM1/VIM/HNRNPA1/PRKAR1A/SRC/ATF2/YBX3/PTPN2/LMNB1/DNMT1/CCR1/ETV3/BCL6/ATRX/ARRB1/ATN1/HDAC4/MAX/SUMO1/YBX1/TMF1/FOXK1/RBM10/HSF1/HNRNPU/SATB1/TLE3/TLE4/PRKCD/EXOSC9/MEF2C/NCBP1/BPTF/SFSWAP/STRN3/RLF/SQSTM1/EIF4EBP1/RIPK1/SNW1/DYRK1A/SCRIB/MED1/NAB2/LARP7/PDCD4/ZNF318/EDC4/MIDEAS/LARP1/BCOR/MEPCE/ZC3HAV1/IRF2BP2/CPEB2/PATL1/GATAD2A/SNIP…	109	BP	mRNA
GO:0009890	negative regulation of biosynthetic process	109/383	493/2247	0.221095	1.29713	3.38406	0.000587102	0.132333	0.130089	TRIM24/MEFV/ZEB2/KDM1A/NCOR1/PRKRA/SCAF4/LMNA/GAPDH/SSB/RB1/NPM1/VIM/HNRNPA1/PRKAR1A/SRC/ATF2/YBX3/PTPN2/LMNB1/DNMT1/CCR1/ETV3/BCL6/ATRX/ARRB1/ATN1/HDAC4/MAX/SUMO1/YBX1/TMF1/FOXK1/RBM10/HSF1/HNRNPU/SATB1/TLE3/TLE4/PRKCD/EXOSC9/MEF2C/NCBP1/BPTF/SFSWAP/STRN3/RLF/SQSTM1/EIF4EBP1/RIPK1/SNW1/DYRK1A/SCRIB/MED1/NAB2/LARP7/PDCD4/ZNF318/EDC4/MIDEAS/LARP1/BCOR/MEPCE/ZC3HAV1/IRF2BP2/CPEB2/PATL1/GATAD2A/SNIP…	109	BP	mRNA
GO:1903311	regulation of mRNA metabolic process	32/383	110/2247	0.290909	1.70672	3.44446	0.000903834	0.185204	0.182064	NPM1/SNRNP70/VIM/HNRNPA1/YBX3/SON/NUP98/TRA2B/YBX1/SRPK2/RBM10/HNRNPU/PRKCD/NCBP1/SFSWAP/SNW1/TRA2A/DYRK1A/SAFB/LARP7/LARP1/ZC3HAV1/PATL1/SRRM1/PUM2/SRPK1/RBM15/TNKS1BP1/SLTM/ACIN1/CARHSP1/RBM7	32	BP	mRNA
GO:0005643	nuclear pore	15/391	38/2297	0.394737	2.31895	3.71258	0.000774691	0.099827	0.0947979	RGPD3/KPNA3/RGPD8/MCM3AP/NUP214/NUP153/RANBP2/NUP98/SUMO1/RGPD4/ZC3HC1/AHCTF1/RGPD5/RGPD6/NUP50	15	CC	mRNA
GO:0140513	nuclear protein-containing complex	95/391	424/2297	0.224057	1.31626	3.26567	0.000915844	0.099827	0.0947979	RGPD3/KPNA3/RGPD8/HNRNPDL/RNF113A/DHX16/MCM3AP/DKC1/ZC3H11A/NCOR1/SNRNP200/KAT7/BRD1/RB1/SNRNP70/HNRNPA1/ERCC6/ATF2/XRCC1/TCEA1/POLR2A/ERCC5/HNRNPH1/GTF2F1/NUP214/ETV3/MCM2/NUP153/RANBP2/HNRNPA3/NUP98/MFAP1/HDAC4/MAX/TRA2B/SUMO1/YBX1/HNRNPU/TLE3/TLE4/EXOSC9/SRSF1/BPTF/SNW1/TRA2A/CDK13/UBAP2L/MED1/TAF12/POLR1F/LARP7/MIDEAS/FIP1L1/BCOR/MEPCE/RGPD4/PBRM1/ZC3HC1/DDX42/GATAD2A/SRRM1/INTS1/SNIP1/BAHD1/…	95	CC	mRNA
