## Supplementary File 3: Details for proteins annotated with cytoskeletal process-related GO terms for "Monocyte Migration Emerges from a Divergent Chemokine Signaling Network"

### Sheet: Information
Supplementary Data File 3: Details for proteins annotated with cytoskeletal process-related GO terms (related to Fig. 2)
This data file contains the following columns:
	AC	The Uniprot Accession number
	Protein	The protein name, according to the first part of the Uniprot ID
	Uniprot ID	The Uniprot ID
	Protein Name	The full name of the protein according to Uniprot
	Function	The full list of protein functions as described in Uniprot
	GO terms	The list of cytoskeletal process-related GO terms (described in Supplementary File 2 and Fig. 2) annotating the given protein
	GO IDs	The corresponding Gene Ontology Consortium unique identifiers for the GO terms described in "GO terms"
	Primary Gene Symbol	The official primary gene name for the protein of interest
	Gene Symbols	The alternative gene names for the protein of interest

### Sheet: Cytoskeletal process-related
AC	Protein	Uniprot ID	Protein Name	Function	GO terms	GO IDs	Primary Gene Symbol	Gene Symbols
Q96B97	SH3K1	SH3K1_HUMAN	SH3 domain-containing kinase-binding protein 1 (CD2-binding protein 3) (CD2BP3) (Cbl-interacting protein of 85 kDa) (Human Src family kinase-binding protein 1) (HSB-1)	FUNCTION: Adapter protein involved in regulating diverse signal transduction pathways. Involved in the regulation of endocytosis and lysosomal degradation of ligand-induced receptor tyrosine kinases, including EGFR and MET/hepatocyte growth factor receptor, through an association with CBL and endophilins. The association with CBL, and thus the receptor internalization, may be inhibited by an inte…	actin filament organization|supramolecular fiber organization	GO:0007015|GO:0097435	SH3KBP1	SH3KBP1 CIN85
Q641Q2	WAC2A	WAC2A_HUMAN	WASH complex subunit 2A	FUNCTION: Acts at least in part as component of the WASH core complex whose assembly at the surface of endosomes inhibits WASH nucleation-promoting factor (NPF) activity in recruiting and activating the Arp2/3 complex to induce actin polymerization and is involved in the fission of tubules that serve as transport intermediates during endosome sorting. Mediates the recruitment of the WASH core com…	actin filament organization|supramolecular fiber organization	GO:0007015|GO:0097435	WASHC2A	WASHC2A FAM21A FAM21B
Q9Y4E1	WAC2C	WAC2C_HUMAN	WASH complex subunit 2C (Vaccinia virus penetration factor) (VPEF)	FUNCTION: Acts as a component of the WASH core complex that functions as a nucleation-promoting factor (NPF) at the surface of endosomes, where it recruits and activates the Arp2/3 complex to induce actin polymerization, playing a key role in the fission of tubules that serve as transport intermediates during endosome sorting. Mediates the recruitment of the WASH core complex to endosome membrane…	actin filament organization|supramolecular fiber organization|negative regulation of organelle organization	GO:0007015|GO:0097435|GO:0010639	WASHC2C	WASHC2C FAM21C KIAA0592 VPEF
Q9NRY4	RHG35	RHG35_HUMAN	Rho GTPase-activating protein 35 (Glucocorticoid receptor DNA-binding factor 1) (Glucocorticoid receptor repression factor 1) (GRF-1) (Rho GAP p190A) (p190-A)	FUNCTION: Rho GTPase-activating protein (GAP) (PubMed:19673492, PubMed:28894085). Binds several acidic phospholipids which inhibits the Rho GAP activity to promote the Rac GAP activity (PubMed:19673492). This binding is inhibited by phosphorylation by PRKCA (PubMed:19673492). Involved in cell differentiation as well as cell adhesion and migration, plays an important role in retinal tissue morphog…	actin filament organization|supramolecular fiber organization	GO:0007015|GO:0097435	ARHGAP35	ARHGAP35 GRF1 GRLF1 KIAA1722 P190A p190ARHOGAP
P11388	TOP2A	TOP2A_HUMAN	DNA topoisomerase 2-alpha (EC 5.6.2.2) (DNA topoisomerase II, alpha isozyme)	FUNCTION: Key decatenating enzyme that alters DNA topology by binding to two double-stranded DNA molecules, generating a double-stranded break in one of the strands, passing the intact strand through the broken strand, and religating the broken strand (PubMed:17567603, PubMed:18790802, PubMed:22013166, PubMed:22323612, PubMed:27754753). May play a role in regulating the period length of BMAL1 tra…	negative regulation of organelle organization	GO:0010639	TOP2A	TOP2A TOP2
Q14980	NUMA1	NUMA1_HUMAN	Nuclear mitotic apparatus protein 1 (Nuclear matrix protein-22) (NMP-22) (Nuclear mitotic apparatus protein) (NuMA protein) (SP-H antigen)	FUNCTION: Microtubule (MT)-binding protein that plays a role in the formation and maintenance of the spindle poles and the alignement and the segregation of chromosomes during mitotic cell division (PubMed:17172455, PubMed:19255246, PubMed:24996901, PubMed:26195665, PubMed:27462074, PubMed:7769006). Functions to tether the minus ends of MTs at the spindle poles, which is critical for the establis…	supramolecular fiber organization	GO:0097435	NUMA1	NUMA1 NMP22 NUMA
P16949	STMN1	STMN1_HUMAN	Stathmin (Leukemia-associated phosphoprotein p18) (Metablastin) (Oncoprotein 18) (Op18) (Phosphoprotein p19) (pp19) (Prosolin) (Protein Pr22) (pp17)	FUNCTION: Involved in the regulation of the microtubule (MT) filament system by destabilizing microtubules. Prevents assembly and promotes disassembly of microtubules. Phosphorylation at Ser-16 may be required for axon formation during neurogenesis. Involved in the control of the learned and innate fear (By similarity). {ECO:0000250}.	actin filament organization|supramolecular fiber organization|negative regulation of organelle organization	GO:0007015|GO:0097435|GO:0010639	STMN1	STMN1 C1orf215 LAP18 OP18
P08670	VIME	VIME_HUMAN	Vimentin	FUNCTION: Vimentins are class-III intermediate filaments found in various non-epithelial cells, especially mesenchymal cells. Vimentin is attached to the nucleus, endoplasmic reticulum, and mitochondria, either laterally or terminally. Plays a role in cell directional movement, orientation, cell sheet organization and Golgi complex polarization at the cell migration front (By similarity). Protect…	supramolecular fiber organization|intermediate filament	GO:0097435|GO:0005882	VIM	VIM
P53999	TCP4	TCP4_HUMAN	Activated RNA polymerase II transcriptional coactivator p15 (Positive cofactor 4) (PC4) (SUB1 homolog) (p14)	FUNCTION: General coactivator that functions cooperatively with TAFs and mediates functional interactions between upstream activators and the general transcriptional machinery. May be involved in stabilizing the multiprotein transcription complex. Binds single-stranded DNA. Also binds, in vitro, non-specifically to double-stranded DNA (ds DNA). {ECO:0000269|PubMed:16605275, ECO:0000269|PubMed:166…	negative regulation of organelle organization	GO:0010639	SUB1	SUB1 PC4 RPO2TC1
P02545	LMNA	LMNA_HUMAN	Prelamin-A/C [Cleaved into: Lamin-A/C (70 kDa lamin) (Renal carcinoma antigen NY-REN-32)]	FUNCTION: [Lamin-A/C]: Lamins are intermediate filament proteins that assemble into a filamentous meshwork, and which constitute the major components of the nuclear lamina, a fibrous layer on the nucleoplasmic side of the inner nuclear membrane (PubMed:10080180, PubMed:10580070, PubMed:10587585, PubMed:10814726, PubMed:11799477, PubMed:12075506, PubMed:12927431, PubMed:15317753, PubMed:18551513, …	negative regulation of organelle organization|intermediate filament	GO:0010639|GO:0005882	LMNA	LMNA LMN1
Q9Y2X7	GIT1	GIT1_HUMAN	ARF GTPase-activating protein GIT1 (ARF GAP GIT1) (Cool-associated and tyrosine-phosphorylated protein 1) (CAT-1) (CAT1) (G protein-coupled receptor kinase-interactor 1) (GRK-interacting protein 1) (p95-APP1)	FUNCTION: GTPase-activating protein for ADP ribosylation factor family members, including ARF1. Multidomain scaffold protein that interacts with numerous proteins and therefore participates in many cellular functions, including receptor internalization, focal adhesion remodeling, and signaling by both G protein-coupled receptors and tyrosine kinase receptors (By similarity). Through PAK1 activati…	supramolecular fiber organization	GO:0097435	GIT1	GIT1
P42345	MTOR	MTOR_HUMAN	Serine/threonine-protein kinase mTOR (EC 2.7.11.1) (FK506-binding protein 12-rapamycin complex-associated protein 1) (FKBP12-rapamycin complex-associated protein) (Mammalian target of rapamycin) (mTOR) (Mechanistic target of rapamycin) (Rapamycin and FKBP12 target 1) (Rapamycin target protein 1) (Tyrosine-protein kinase mTOR) (EC 2.7.10.2)	FUNCTION: Serine/threonine protein kinase which is a central regulator of cellular metabolism, growth and survival in response to hormones, growth factors, nutrients, energy and stress signals (PubMed:12087098, PubMed:12150925, PubMed:12150926, PubMed:12231510, PubMed:12718876, PubMed:14651849, PubMed:15268862, PubMed:15467718, PubMed:15545625, PubMed:15718470, PubMed:18497260, PubMed:18762023, P…	actin filament organization|supramolecular fiber organization|negative regulation of organelle organization	GO:0007015|GO:0097435|GO:0010639	MTOR	MTOR FRAP FRAP1 FRAP2 RAFT1 RAPT1
O75122	CLAP2	CLAP2_HUMAN	CLIP-associating protein 2 (Cytoplasmic linker-associated protein 2) (Protein Orbit homolog 2) (hOrbit2)	FUNCTION: Microtubule plus-end tracking protein that promotes the stabilization of dynamic microtubules (PubMed:26003921). Involved in the nucleation of noncentrosomal microtubules originating from the trans-Golgi network (TGN). Required for the polarization of the cytoplasmic microtubule arrays in migrating cells towards the leading edge of the cell. May act at the cell cortex to enhance the fre…	actin filament organization|supramolecular fiber organization|negative regulation of organelle organization|actin binding	GO:0007015|GO:0097435|GO:0010639|GO:0003779	CLASP2	CLASP2 KIAA0627
Q6JBY9	CPZIP	CPZIP_HUMAN	CapZ-interacting protein (Protein kinase substrate CapZIP) (RCSD domain-containing protein 1)	FUNCTION: Stress-induced phosphorylation of CAPZIP may regulate the ability of F-actin-capping protein to remodel actin filament assembly. {ECO:0000269|PubMed:15850461}.	actin binding	GO:0003779	RCSD1	RCSD1 CAPZIP
Q05655	KPCD	KPCD_HUMAN	Protein kinase C delta type (EC 2.7.11.13) (Tyrosine-protein kinase PRKCD) (EC 2.7.10.2) (nPKC-delta) [Cleaved into: Protein kinase C delta type regulatory subunit; Protein kinase C delta type catalytic subunit (Sphingosine-dependent protein kinase-1) (SDK1)]	FUNCTION: Calcium-independent, phospholipid- and diacylglycerol (DAG)-dependent serine/threonine-protein kinase that plays contrasting roles in cell death and cell survival by functioning as a pro-apoptotic protein during DNA damage-induced apoptosis, but acting as an anti-apoptotic protein during cytokine receptor-initiated cell death, is involved in tumor suppression as well as survival of seve…	actin filament organization|supramolecular fiber organization|negative regulation of organelle organization	GO:0007015|GO:0097435|GO:0010639	PRKCD	PRKCD PKCD
Q6ZRV2	FA83H	FA83H_HUMAN	Protein FAM83H	FUNCTION: May play a major role in the structural organization and calcification of developing enamel (PubMed:18252228). May play a role in keratin cytoskeleton disassembly by recruiting CSNK1A1 to keratin filaments. Thereby, it may regulate epithelial cell migration (PubMed:23902688). {ECO:0000269|PubMed:18252228, ECO:0000269|PubMed:23902688}.	intermediate filament	GO:0005882	FAM83H	FAM83H
Q01082	SPTB2	SPTB2_HUMAN	Spectrin beta chain, non-erythrocytic 1 (Beta-II spectrin) (Fodrin beta chain) (Spectrin, non-erythroid beta chain 1)	FUNCTION: Fodrin, which seems to be involved in secretion, interacts with calmodulin in a calcium-dependent manner and is thus candidate for the calcium-dependent movement of the cytoskeleton at the membrane. Plays a critical role in central nervous system development and function. {ECO:0000269|PubMed:34211179}.	actin filament organization|supramolecular fiber organization|negative regulation of organelle organization|actin binding	GO:0007015|GO:0097435|GO:0010639|GO:0003779	SPTBN1	SPTBN1 SPTB2
P06400	RB	RB_HUMAN	Retinoblastoma-associated protein (p105-Rb) (p110-RB1) (pRb) (Rb) (pp110)	FUNCTION: Tumor suppressor that is a key regulator of the G1/S transition of the cell cycle (PubMed:10499802). The hypophosphorylated form binds transcription regulators of the E2F family, preventing transcription of E2F-responsive genes (PubMed:10499802). Both physically blocks E2Fs transactivating domain and recruits chromatin-modifying enzymes that actively repress transcription (PubMed:104998…	supramolecular fiber organization	GO:0097435	RB1	RB1
P09651	ROA1	ROA1_HUMAN	Heterogeneous nuclear ribonucleoprotein A1 (hnRNP A1) (Helix-destabilizing protein) (Single-strand RNA-binding protein) (hnRNP core protein A1) [Cleaved into: Heterogeneous nuclear ribonucleoprotein A1, N-terminally processed]	FUNCTION: Involved in the packaging of pre-mRNA into hnRNP particles, transport of poly(A) mRNA from the nucleus to the cytoplasm and modulation of splice site selection (PubMed:17371836). Plays a role in the splicing of pyruvate kinase PKM by binding repressively to sequences flanking PKM exon 9, inhibiting exon 9 inclusion and resulting in exon 10 inclusion and production of the PKM M2 isoform …	negative regulation of organelle organization	GO:0010639	HNRNPA1	HNRNPA1 HNRPA1
P46100	ATRX	ATRX_HUMAN	Transcriptional regulator ATRX (EC 3.6.4.12) (ATP-dependent helicase ATRX) (X-linked helicase II) (X-linked nuclear protein) (XNP) (Znf-HX)	FUNCTION: Involved in transcriptional regulation and chromatin remodeling. Facilitates DNA replication in multiple cellular environments and is required for efficient replication of a subset of genomic loci. Binds to DNA tandem repeat sequences in both telomeres and euchromatin and in vitro binds DNA quadruplex structures. May help stabilizing G-rich regions into regular chromatin structures by r…	negative regulation of organelle organization	GO:0010639	ATRX	ATRX RAD54L XH2
Q68EM7	RHG17	RHG17_HUMAN	Rho GTPase-activating protein 17 (Rho-type GTPase-activating protein 17) (RhoGAP interacting with CIP4 homologs protein 1) (RICH-1)	FUNCTION: Rho GTPase-activating protein involved in the maintenance of tight junction by regulating the activity of CDC42, thereby playing a central role in apical polarity of epithelial cells. Specifically acts as a GTPase activator for the CDC42 GTPase by converting it to an inactive GDP-bound state. The complex formed with AMOT acts by regulating the uptake of polarity proteins at tight juncti…	actin filament organization|supramolecular fiber organization	GO:0007015|GO:0097435	ARHGAP17	ARHGAP17 RICH1 MSTP066 MSTP110
P37802	TAGL2	TAGL2_HUMAN	Transgelin-2 (Epididymis tissue protein Li 7e) (SM22-alpha homolog)	NA	actin filament organization|supramolecular fiber organization|actin binding	GO:0007015|GO:0097435|GO:0003779	TAGLN2	TAGLN2 KIAA0120 CDABP0035
Q15942	ZYX	ZYX_HUMAN	Zyxin (Zyxin-2)	FUNCTION: Adhesion plaque protein. Binds alpha-actinin and the CRP protein. Important for targeting TES and ENA/VASP family members to focal adhesions and for the formation of actin-rich structures. May be a component of a signal transduction pathway that mediates adhesion-stimulated changes in gene expression (By similarity). {ECO:0000250}.	actin filament organization|supramolecular fiber organization	GO:0007015|GO:0097435	ZYX	ZYX
Q15149	PLEC	PLEC_HUMAN	Plectin (PCN) (PLTN) (Hemidesmosomal protein 1) (HD1) (Plectin-1)	FUNCTION: Interlinks intermediate filaments with microtubules and microfilaments and anchors intermediate filaments to desmosomes or hemidesmosomes. Could also bind muscle proteins such as actin to membrane complexes in muscle. May be involved not only in the filaments network, but also in the regulation of their dynamics. Structural component of muscle. Isoform 9 plays a major role in the mainte…	actin filament organization|supramolecular fiber organization|actin binding|intermediate filament	GO:0007015|GO:0097435|GO:0003779|GO:0005882	PLEC	PLEC PLEC1
P40818	UBP8	UBP8_HUMAN	Ubiquitin carboxyl-terminal hydrolase 8 (EC 3.4.19.12) (Deubiquitinating enzyme 8) (Ubiquitin isopeptidase Y) (hUBPy) (Ubiquitin thioesterase 8) (Ubiquitin-specific-processing protease 8)	FUNCTION: Hydrolase that can remove conjugated ubiquitin from proteins and therefore plays an important regulatory role at the level of protein turnover by preventing degradation. Converts both 'Lys-48' an 'Lys-63'-linked ubiquitin chains. Catalytic activity is enhanced in the M phase. Involved in cell proliferation. Required to enter into S phase in response to serum stimulation. May regulate T-…	supramolecular fiber organization	GO:0097435	USP8	USP8 KIAA0055 UBPY
P23528	COF1	COF1_HUMAN	Cofilin-1 (18 kDa phosphoprotein) (p18) (Cofilin, non-muscle isoform)	FUNCTION: Binds to F-actin and exhibits pH-sensitive F-actin depolymerizing activity (PubMed:11812157). In conjunction with the subcortical maternal complex (SCMC), plays an essential role for zygotes to progress beyond the first embryonic cell divisions via regulation of actin dynamics (PubMed:15580268). Required for the centralization of the mitotic spindle and symmetric division of zygotes (By…	actin filament organization|supramolecular fiber organization|actin binding	GO:0007015|GO:0097435|GO:0003779	CFL1	CFL1 CFL
P49736	MCM2	MCM2_HUMAN	DNA replication licensing factor MCM2 (EC 3.6.4.12) (Minichromosome maintenance protein 2 homolog) (Nuclear protein BM28)	FUNCTION: Acts as a component of the MCM2-7 complex (MCM complex) which is the replicative helicase essential for 'once per cell cycle' DNA replication initiation and elongation in eukaryotic cells. Core component of CDC45-MCM-GINS (CMG) helicase, the molecular machine that unwinds template DNA during replication, and around which the replisome is built (PubMed:32453425, PubMed:34694004, PubMed:3…	negative regulation of organelle organization	GO:0010639	MCM2	MCM2 BM28 CCNL1 CDCL1 KIAA0030
Q13884	SNTB1	SNTB1_HUMAN	Beta-1-syntrophin (59 kDa dystrophin-associated protein A1 basic component 1) (DAPA1B) (BSYN2) (Syntrophin-2) (Tax interaction protein 43) (TIP-43)	FUNCTION: Adapter protein that binds to and probably organizes the subcellular localization of a variety of membrane proteins. May link various receptors to the actin cytoskeleton and the dystrophin glycoprotein complex.	actin binding	GO:0003779	SNTB1	SNTB1 SNT2B1
Q9HD67	MYO10	MYO10_HUMAN	Unconventional myosin-X (Unconventional myosin-10)	FUNCTION: Myosins are actin-based motor molecules with ATPase activity. Unconventional myosins serve in intracellular movements. MYO10 binds to actin filaments and actin bundles and functions as a plus end-directed motor. Moves with higher velocity and takes larger steps on actin bundles than on single actin filaments (PubMed:27580874). The tail domain binds to membranous compartments containing …	actin binding	GO:0003779	MYO10	MYO10 KIAA0799
Q14289	FAK2	FAK2_HUMAN	Protein-tyrosine kinase 2-beta (EC 2.7.10.2) (Calcium-dependent tyrosine kinase) (CADTK) (Calcium-regulated non-receptor proline-rich tyrosine kinase) (Cell adhesion kinase beta) (CAK-beta) (CAKB) (Focal adhesion kinase 2) (FADK 2) (Proline-rich tyrosine kinase 2) (Related adhesion focal tyrosine kinase) (RAFTK)	FUNCTION: Non-receptor protein-tyrosine kinase that regulates reorganization of the actin cytoskeleton, cell polarization, cell migration, adhesion, spreading and bone remodeling. Plays a role in the regulation of the humoral immune response, and is required for normal levels of marginal B-cells in the spleen and normal migration of splenic B-cells. Required for normal macrophage polarization and…	actin filament organization|supramolecular fiber organization	GO:0007015|GO:0097435	PTK2B	PTK2B FAK2 PYK2 RAFTK
P12931	SRC	SRC_HUMAN	Proto-oncogene tyrosine-protein kinase Src (EC 2.7.10.2) (Proto-oncogene c-Src) (pp60c-src) (p60-Src)	FUNCTION: Non-receptor protein tyrosine kinase which is activated following engagement of many different classes of cellular receptors including immune response receptors, integrins and other adhesion receptors, receptor protein tyrosine kinases, G protein-coupled receptors as well as cytokine receptors (PubMed:34234773). Participates in signaling pathways that control a diverse spectrum of biolo…	actin filament organization|supramolecular fiber organization|negative regulation of organelle organization	GO:0007015|GO:0097435|GO:0010639	SRC	SRC SRC1
Q7Z6Z7	HUWE1	HUWE1_HUMAN	E3 ubiquitin-protein ligase HUWE1 (EC 2.3.2.26) (ARF-binding protein 1) (ARF-BP1) (HECT, UBA and WWE domain-containing protein 1) (HECT-type E3 ubiquitin transferase HUWE1) (Homologous to E6AP carboxyl terminus homologous protein 9) (HectH9) (Large structure of UREB1) (LASU1) (Mcl-1 ubiquitin ligase E3) (Mule) (Upstream regulatory element-binding protein 1) (URE-B1) (URE-binding protein 1)	FUNCTION: E3 ubiquitin-protein ligase which mediates ubiquitination and subsequent proteasomal degradation of target proteins (PubMed:15567145, PubMed:15767685, PubMed:15989957, PubMed:17567951, PubMed:18488021, PubMed:19037095, PubMed:19713937, PubMed:20534529, PubMed:30217973). Regulates apoptosis by catalyzing the polyubiquitination and degradation of MCL1 (PubMed:15989957). Mediates monoubiqu…	negative regulation of organelle organization	GO:0010639	HUWE1	HUWE1 KIAA0312 KIAA1578 UREB1 HSPC272
P33241	LSP1	LSP1_HUMAN	Lymphocyte-specific protein 1 (47 kDa actin-binding protein) (52 kDa phosphoprotein) (pp52) (Lymphocyte-specific antigen WP34)	FUNCTION: May play a role in mediating neutrophil activation and chemotaxis. {ECO:0000250}.	actin binding	GO:0003779	LSP1	LSP1 WP34
P20700	LMNB1	LMNB1_HUMAN	Lamin-B1	FUNCTION: Lamins are intermediate filament proteins that assemble into a filamentous meshwork, and which constitute the major components of the nuclear lamina, a fibrous layer on the nucleoplasmic side of the inner nuclear membrane (PubMed:28716252, PubMed:32910914). Lamins provide a framework for the nuclear envelope, bridging the nuclear envelope and chromatin, thereby playing an important role…	intermediate filament	GO:0005882	LMNB1	LMNB1 LMN2 LMNB
Q9BQE9	BCL7B	BCL7B_HUMAN	B-cell CLL/lymphoma 7 protein family member B (allergen Hom s 3)	FUNCTION: Positive regulator of apoptosis. Plays a role in the Wnt signaling pathway, negatively regulating the expression of Wnt signaling components CTNNB1 and HMGA1 (PubMed:25569233). Involved in cell cycle progression, maintenance of the nuclear structure and stem cell differentiation (PubMed:25569233). May play a role in lung tumor development or progression (By similarity). {ECO:0000250|Uni…	actin binding	GO:0003779	BCL7B	BCL7B
P06748	NPM	NPM_HUMAN	Nucleophosmin (NPM) (Nucleolar phosphoprotein B23) (Nucleolar protein NO38) (Numatrin)	FUNCTION: Involved in diverse cellular processes such as ribosome biogenesis, centrosome duplication, protein chaperoning, histone assembly, cell proliferation, and regulation of tumor suppressors p53/TP53 and ARF. Binds ribosome presumably to drive ribosome nuclear export. Associated with nucleolar ribonucleoprotein structures and bind single-stranded nucleic acids. Acts as a chaperonin for the …	negative regulation of organelle organization	GO:0010639	NPM1	NPM1 NPM
P10644	KAP0	KAP0_HUMAN	cAMP-dependent protein kinase type I-alpha regulatory subunit (Tissue-specific extinguisher 1) (TSE1)	FUNCTION: Regulatory subunit of the cAMP-dependent protein kinases involved in cAMP signaling in cells. {ECO:0000269|PubMed:16491121, ECO:0000269|PubMed:20215566, ECO:0000269|PubMed:26405036}.	supramolecular fiber organization	GO:0097435	PRKAR1A	PRKAR1A PKR1 PRKAR1 TSE1
P27816	MAP4	MAP4_HUMAN	Microtubule-associated protein 4 (MAP-4)	FUNCTION: Non-neuronal microtubule-associated protein. Promotes microtubule assembly. {ECO:0000269|PubMed:10791892, ECO:0000269|PubMed:34782749}.	supramolecular fiber organization|negative regulation of organelle organization	GO:0097435|GO:0010639	MAP4	MAP4
Q8TE77	SSH3	SSH3_HUMAN	Protein phosphatase Slingshot homolog 3 (EC 3.1.3.16) (EC 3.1.3.48) (SSH-like protein 3) (SSH-3L) (hSSH-3L)	FUNCTION: Protein phosphatase which may play a role in the regulation of actin filament dynamics. Can dephosphorylate and activate the actin binding/depolymerizing factor cofilin, which subsequently binds to actin filaments and stimulates their disassembly (By similarity). {ECO:0000250}.	actin filament organization|supramolecular fiber organization|negative regulation of organelle organization|actin binding	GO:0007015|GO:0097435|GO:0010639|GO:0003779	SSH3	SSH3 SSH3L
Q92614	MY18A	MY18A_HUMAN	Unconventional myosin-XVIIIa (Molecule associated with JAK3 N-terminus) (MAJN) (Myosin containing a PDZ domain) (Surfactant protein receptor SP-R210) (SP-R210)	FUNCTION: May link Golgi membranes to the cytoskeleton and participate in the tensile force required for vesicle budding from the Golgi. Thereby, may play a role in Golgi membrane trafficking and could indirectly give its flattened shape to the Golgi apparatus (PubMed:19837035, PubMed:23345592). Alternatively, in concert with LURAP1 and CDC42BPA/CDC42BPB, has been involved in modulating lamellar …	actin binding	GO:0003779	MYO18A	MYO18A CD245 KIAA0216 MYSPDZ TIAF1
O95425	SVIL	SVIL_HUMAN	Supervillin (Archvillin) (p205/p250)	FUNCTION: [Isoform 1]: Forms a high-affinity link between the actin cytoskeleton and the membrane. Is among the first costameric proteins to assemble during myogenesis and it contributes to myogenic membrane structure and differentiation (PubMed:12711699). Appears to be involved in myosin II assembly. May modulate myosin II regulation through MLCK during cell spreading, an initial step in cell mi…	actin filament organization|supramolecular fiber organization|negative regulation of organelle organization|actin binding	GO:0007015|GO:0097435|GO:0010639|GO:0003779	SVIL	SVIL
Q13813	SPTN1	SPTN1_HUMAN	Spectrin alpha chain, non-erythrocytic 1 (Alpha-II spectrin) (Fodrin alpha chain) (Spectrin, non-erythroid alpha subunit)	FUNCTION: Fodrin, which seems to be involved in secretion, interacts with calmodulin in a calcium-dependent manner and is thus candidate for the calcium-dependent movement of the cytoskeleton at the membrane.	actin filament organization|supramolecular fiber organization|negative regulation of organelle organization|actin binding	GO:0007015|GO:0097435|GO:0010639|GO:0003779	SPTAN1	SPTAN1 NEAS SPTA2
P18887	XRCC1	XRCC1_HUMAN	DNA repair protein XRCC1 (X-ray repair cross-complementing protein 1)	FUNCTION: Scaffold protein involved in DNA single-strand break repair by mediating the assembly of DNA break repair protein complexes (PubMed:11163244, PubMed:28002403). Negatively regulates ADP-ribosyltransferase activity of PARP1 during base-excision repair in order to prevent excessive PARP1 activity (PubMed:28002403, PubMed:34102106, PubMed:34811483). Recognizes and binds poly-ADP-ribose chai…	negative regulation of organelle organization	GO:0010639	XRCC1	XRCC1
Q9Y6W5	WASF2	WASF2_HUMAN	Actin-binding protein WASF2 (Protein WAVE-2) (Verprolin homology domain-containing protein 2) (Wiskott-Aldrich syndrome protein family member 2) (WASP family protein member 2)	FUNCTION: Downstream effector molecule involved in the transmission of signals from tyrosine kinase receptors and small GTPases to the actin cytoskeleton. Promotes formation of actin filaments. Part of the WAVE complex that regulates lamellipodia formation. The WAVE complex regulates actin filament reorganization via its interaction with the Arp2/3 complex. {ECO:0000269|PubMed:10381382, ECO:00002…	actin filament organization|supramolecular fiber organization|negative regulation of organelle organization|actin binding	GO:0007015|GO:0097435|GO:0010639|GO:0003779	WASF2	WASF2 WAVE2
Q5T1M5	FKB15	FKB15_HUMAN	FK506-binding protein 15 (FKBP-15) (133 kDa FK506-binding protein) (133 kDa FKBP) (FKBP-133) (WASP- and FKBP-like protein) (WAFL)	FUNCTION: May be involved in the cytoskeletal organization of neuronal growth cones. Seems to be inactive as a PPIase (By similarity). Involved in the transport of early endosomes at the level of transition between microfilament-based and microtubule-based movement. {ECO:0000250, ECO:0000269|PubMed:19121306}.	actin binding	GO:0003779	FKBP15	FKBP15 KIAA0674
P30622	CLIP1	CLIP1_HUMAN	CAP-Gly domain-containing linker protein 1 (Cytoplasmic linker protein 1) (Cytoplasmic linker protein 170 alpha-2) (CLIP-170) (Reed-Sternberg intermediate filament-associated protein) (Restin)	FUNCTION: Binds to the plus end of microtubules and regulates the dynamics of the microtubule cytoskeleton. Promotes microtubule growth and microtubule bundling. Links cytoplasmic vesicles to microtubules and thereby plays an important role in intracellular vesicle trafficking. Plays a role macropinocytosis and endosome trafficking. {ECO:0000269|PubMed:12433698, ECO:0000269|PubMed:17563362, ECO:0…	supramolecular fiber organization|intermediate filament	GO:0097435|GO:0005882	CLIP1	CLIP1 CYLN1 RSN
O60315	ZEB2	ZEB2_HUMAN	Zinc finger E-box-binding homeobox 2 (Smad-interacting protein 1) (SMADIP1) (Zinc finger homeobox protein 1b)	FUNCTION: Transcriptional inhibitor that binds to DNA sequence 5'-CACCT-3' in different promoters (PubMed:16061479, PubMed:20516212). Represses transcription of E-cadherin (PubMed:16061479). Represses expression of MEOX2 (PubMed:20516212). {ECO:0000269|PubMed:16061479, ECO:0000269|PubMed:20516212}.	actin filament organization|supramolecular fiber organization	GO:0007015|GO:0097435	ZEB2	ZEB2 KIAA0569 SIP1 ZFHX1B ZFX1B HRIHFB2411
Q92974	ARHG2	ARHG2_HUMAN	Rho guanine nucleotide exchange factor 2 (Guanine nucleotide exchange factor H1) (GEF-H1) (Microtubule-regulated Rho-GEF) (Proliferating cell nucleolar antigen p40)	FUNCTION: Activates Rho-GTPases by promoting the exchange of GDP for GTP. May be involved in epithelial barrier permeability, cell motility and polarization, dendritic spine morphology, antigen presentation, leukemic cell differentiation, cell cycle regulation, innate immune response, and cancer. Binds Rac-GTPases, but does not seem to promote nucleotide exchange activity toward Rac-GTPases, whic…	actin filament organization|supramolecular fiber organization|negative regulation of organelle organization	GO:0007015|GO:0097435|GO:0010639	ARHGEF2	ARHGEF2 KIAA0651 LFP40
Q9UMS6	SYNP2	SYNP2_HUMAN	Synaptopodin-2 (Genethonin-2) (Myopodin)	FUNCTION: Has an actin-binding and actin-bundling activity. Can induce the formation of F-actin networks in an isoform-specific manner (PubMed:23225103, PubMed:24005909). At the sarcomeric Z lines is proposed to act as adapter protein that links nascent myofibers to the sarcolemma via ZYX and may play a role in early assembly and stabilization of the Z lines. Involved in autophagosome formation. …	actin filament organization|supramolecular fiber organization|actin binding	GO:0007015|GO:0097435|GO:0003779	SYNPO2	SYNPO2
Q66K74	MAP1S	MAP1S_HUMAN	Microtubule-associated protein 1S (MAP-1S) (BPY2-interacting protein 1) (Microtubule-associated protein 8) (Variable charge Y chromosome 2-interacting protein 1) (VCY2-interacting protein 1) (VCY2IP-1) [Cleaved into: MAP1S heavy chain; MAP1S light chain]	FUNCTION: Microtubule-associated protein that mediates aggregation of mitochondria resulting in cell death and genomic destruction (MAGD). Plays a role in anchoring the microtubule organizing center to the centrosomes. Binds to DNA. Plays a role in apoptosis. Involved in the formation of microtubule bundles (By similarity). {ECO:0000250, ECO:0000269|PubMed:15899810, ECO:0000269|PubMed:17234756}.	supramolecular fiber organization|actin binding	GO:0097435|GO:0003779	MAP1S	MAP1S BPY2IP1 C19orf5 MAP8 VCY2IP1
O43516	WIPF1	WIPF1_HUMAN	WAS/WASL-interacting protein family member 1 (Protein PRPL-2) (Wiskott-Aldrich syndrome protein-interacting protein) (WASP-interacting protein)	FUNCTION: Plays a role in the reorganization of the actin cytoskeleton. Contributes with NCK1 and GRB2 in the recruitment and activation of WASL. May participate in regulating the subcellular localization of WASL, resulting in the disassembly of stress fibers in favor of filopodia formation. Plays a role in the formation of cell ruffles (By similarity). Plays an important role in the intracellula…	actin filament organization|supramolecular fiber organization|actin binding	GO:0007015|GO:0097435|GO:0003779	WIPF1	WIPF1 WASPIP WIP
P28290	ITPI2	ITPI2_HUMAN	Protein ITPRID2 (Cleavage signal-1 protein) (CS-1) (ITPR-interacting domain-containing protein 2) (Ki-ras-induced actin-interacting protein) (Sperm-specific antigen 2)	NA	actin binding	GO:0003779	ITPRID2	ITPRID2 CS1 KIAA1927 KRAP SSFA2
Q9UHB6	LIMA1	LIMA1_HUMAN	LIM domain and actin-binding protein 1 (Epithelial protein lost in neoplasm)	FUNCTION: Actin-binding protein involved in actin cytoskeleton regulation and dynamics. Increases the number and size of actin stress fibers and inhibits membrane ruffling. Inhibits actin filament depolymerization. Bundles actin filaments, delays filament nucleation and reduces formation of branched filaments (PubMed:12566430, PubMed:33999101). Acts as a negative regulator of primary cilium forma…	actin filament organization|supramolecular fiber organization|negative regulation of organelle organization|actin binding	GO:0007015|GO:0097435|GO:0010639|GO:0003779	LIMA1	LIMA1 EPLIN SREBP3 PP624
O15553	MEFV	MEFV_HUMAN	Pyrin (Marenostrin)	FUNCTION: Involved in the regulation of innate immunity and the inflammatory response in response to IFNG/IFN-gamma (PubMed:10807793, PubMed:11468188, PubMed:16037825, PubMed:16785446, PubMed:17431422, PubMed:17964261, PubMed:18577712, PubMed:19109554, PubMed:19584923, PubMed:26347139, PubMed:27030597, PubMed:28835462). Organizes autophagic machinery by serving as a platform for the assembly of U…	actin binding	GO:0003779	MEFV	MEFV MEF TRIM20
Q00839	HNRPU	HNRPU_HUMAN	Heterogeneous nuclear ribonucleoprotein U (hnRNP U) (GRIP120) (Nuclear p120 ribonucleoprotein) (Scaffold-attachment factor A) (SAF-A) (p120) (pp120)	FUNCTION: DNA- and RNA-binding protein involved in several cellular processes such as nuclear chromatin organization, telomere-length regulation, transcription, mRNA alternative splicing and stability, Xist-mediated transcriptional silencing and mitotic cell progression (PubMed:10490622, PubMed:18082603, PubMed:19029303, PubMed:22325991, PubMed:25986610, PubMed:28622508). Plays a role in the regu…	negative regulation of organelle organization|actin binding	GO:0010639|GO:0003779	HNRNPU	HNRNPU C1orf199 HNRPU SAFA U21.1
O75396	SC22B	SC22B_HUMAN	Vesicle-trafficking protein SEC22b (ER-Golgi SNARE of 24 kDa) (ERS-24) (ERS24) (SEC22 vesicle-trafficking protein homolog B) (SEC22 vesicle-trafficking protein-like 1)	FUNCTION: SNARE involved in targeting and fusion of ER-derived transport vesicles with the Golgi complex as well as Golgi-derived retrograde transport vesicles with the ER. {ECO:0000269|PubMed:15272311}.	negative regulation of organelle organization	GO:0010639	SEC22B	SEC22B SEC22L1
Q9NXR1	NDE1	NDE1_HUMAN	Nuclear distribution protein nudE homolog 1 (NudE)	FUNCTION: Required for centrosome duplication and formation and function of the mitotic spindle. Essential for the development of the cerebral cortex. May regulate the production of neurons by controlling the orientation of the mitotic spindle during division of cortical neuronal progenitors of the proliferative ventricular zone of the brain. Orientation of the division plane perpendicular to the…	supramolecular fiber organization	GO:0097435	NDE1	NDE1 NUDE
P04075	ALDOA	ALDOA_HUMAN	Fructose-bisphosphate aldolase A (EC 4.1.2.13) (Lung cancer antigen NY-LU-1) (Muscle-type aldolase)	FUNCTION: Catalyzes the reversible conversion of beta-D-fructose 1,6-bisphosphate (FBP) into two triose phosphate and plays a key role in glycolysis and gluconeogenesis (PubMed:14766013). In addition, may also function as scaffolding protein (By similarity). {ECO:0000250|UniProtKB:P00883, ECO:0000269|PubMed:14766013}.	actin filament organization|supramolecular fiber organization|actin binding	GO:0007015|GO:0097435|GO:0003779	ALDOA	ALDOA ALDA
Q9UIG0	BAZ1B	BAZ1B_HUMAN	Tyrosine-protein kinase BAZ1B (EC 2.7.10.2) (Bromodomain adjacent to zinc finger domain protein 1B) (Williams syndrome transcription factor) (Williams-Beuren syndrome chromosomal region 10 protein) (Williams-Beuren syndrome chromosomal region 9 protein) (hWALp2)	FUNCTION: Atypical tyrosine-protein kinase that plays a central role in chromatin remodeling and acts as a transcription regulator (PubMed:19092802). Involved in DNA damage response by phosphorylating 'Tyr-142' of histone H2AX (H2AXY142ph) (PubMed:19092802, PubMed:19234442). H2AXY142ph plays a central role in DNA repair and acts as a mark that distinguishes between apoptotic and repair responses …	negative regulation of organelle organization	GO:0010639	BAZ1B	BAZ1B WBSC10 WBSCR10 WBSCR9 WSTF
Q13177	PAK2	PAK2_HUMAN	Serine/threonine-protein kinase PAK 2 (EC 2.7.11.1) (Gamma-PAK) (PAK65) (S6/H4 kinase) (p21-activated kinase 2) (PAK-2) (p58) [Cleaved into: PAK-2p27 (p27); PAK-2p34 (p34) (C-t-PAK2)]	FUNCTION: Serine/threonine protein kinase that plays a role in a variety of different signaling pathways including cytoskeleton regulation, cell motility, cell cycle progression, apoptosis or proliferation (PubMed:12853446, PubMed:16617111, PubMed:19273597, PubMed:19923322, PubMed:33693784, PubMed:7744004, PubMed:9171063). Acts as a downstream effector of the small GTPases CDC42 and RAC1 (PubMed:…	actin filament organization|supramolecular fiber organization|negative regulation of organelle organization	GO:0007015|GO:0097435|GO:0010639	PAK2	PAK2
Q96KQ7	EHMT2	EHMT2_HUMAN	Histone-lysine N-methyltransferase EHMT2 (EC 2.1.1.-) (EC 2.1.1.367) (Euchromatic histone-lysine N-methyltransferase 2) (HLA-B-associated transcript 8) (Histone H3-K9 methyltransferase 3) (H3-K9-HMTase 3) (Lysine N-methyltransferase 1C) (Protein G9a)	FUNCTION: Histone methyltransferase that specifically mono- and dimethylates 'Lys-9' of histone H3 (H3K9me1 and H3K9me2, respectively) in euchromatin. H3K9me represents a specific tag for epigenetic transcriptional repression by recruiting HP1 proteins to methylated histones (PubMed:11316813, PubMed:20084102). Also mediates monomethylation of 'Lys-56' of histone H3 (H3K56me1) in G1 phase, leading…	negative regulation of organelle organization	GO:0010639	EHMT2	EHMT2 BAT8 C6orf30 G9A KMT1C NG36
Q13627	DYR1A	DYR1A_HUMAN	Dual specificity tyrosine-phosphorylation-regulated kinase 1A (EC 2.7.11.23) (EC 2.7.12.1) (Dual specificity YAK1-related kinase) (HP86) (Protein kinase minibrain homolog) (MNBH) (hMNB)	FUNCTION: Dual-specificity kinase which possesses both serine/threonine and tyrosine kinase activities (PubMed:20981014, PubMed:21127067, PubMed:23665168, PubMed:30773093, PubMed:8769099). Exhibits a substrate preference for proline at position P+1 and arginine at position P-3 (PubMed:23665168). Plays an important role in double-strand breaks (DSBs) repair following DNA damage (PubMed:31024071). …	supramolecular fiber organization|negative regulation of organelle organization|actin binding|intermediate filament	GO:0097435|GO:0010639|GO:0003779|GO:0005882	DYRK1A	DYRK1A DYRK MNB MNBH
P49407	ARRB1	ARRB1_HUMAN	Beta-arrestin-1 (Arrestin beta-1) (Non-visual arrestin-2)	FUNCTION: Functions in regulating agonist-mediated G-protein coupled receptor (GPCR) signaling by mediating both receptor desensitization and resensitization processes (PubMed:37209686, PubMed:38175886). During homologous desensitization, beta-arrestins bind to the GPRK-phosphorylated receptor and sterically preclude its coupling to the cognate G-protein; the binding appears to require additional…	actin filament organization|supramolecular fiber organization	GO:0007015|GO:0097435	ARRB1	ARRB1 ARR1
Q9Y6G9	DC1L1	DC1L1_HUMAN	Cytoplasmic dynein 1 light intermediate chain 1 (LIC1) (Dynein light chain A) (DLC-A) (Dynein light intermediate chain 1, cytosolic) (DLIC-1)	FUNCTION: Acts as one of several non-catalytic accessory components of the cytoplasmic dynein 1 complex that are thought to be involved in linking dynein to cargos and to adapter proteins that regulate dynein function. Cytoplasmic dynein 1 acts as a motor for the intracellular retrograde motility of vesicles and organelles along microtubules. May play a role in binding dynein to membranous organe…	negative regulation of organelle organization	GO:0010639	DYNC1LI1	DYNC1LI1 DNCLI1
P49790	NU153	NU153_HUMAN	Nuclear pore complex protein Nup153 (153 kDa nucleoporin) (Nucleoporin Nup153)	FUNCTION: Component of the nuclear pore complex (NPC), a complex required for the trafficking across the nuclear envelope. Functions as a scaffolding element in the nuclear phase of the NPC essential for normal nucleocytoplasmic transport of proteins and mRNAs. Involved in the quality control and retention of unspliced mRNAs in the nucleus; in association with TPR, regulates the nuclear export of…	supramolecular fiber organization	GO:0097435	NUP153	NUP153
Q96PY5	FMNL2	FMNL2_HUMAN	Formin-like protein 2 (Formin homology 2 domain-containing protein 2)	FUNCTION: Plays a role in the regulation of cell morphology and cytoskeletal organization. Required in the cortical actin filament dynamics. {ECO:0000269|PubMed:21834987}.	actin binding	GO:0003779	FMNL2	FMNL2 FHOD2 KIAA1902
P13796	PLSL	PLSL_HUMAN	Plastin-2 (L-plastin) (LC64P) (Lymphocyte cytosolic protein 1) (LCP-1)	FUNCTION: Actin-binding protein (PubMed:16636079, PubMed:17294403, PubMed:28493397). Plays a role in the activation of T-cells in response to costimulation through TCR/CD3 and CD2 or CD28 (PubMed:17294403). Modulates the cell surface expression of IL2RA/CD25 and CD69 (PubMed:17294403). {ECO:0000269|PubMed:16636079, ECO:0000269|PubMed:17294403, ECO:0000269|PubMed:28493397}.	actin filament organization|supramolecular fiber organization|actin binding	GO:0007015|GO:0097435|GO:0003779	LCP1	LCP1 PLS2
O00160	MYO1F	MYO1F_HUMAN	Unconventional myosin-If (Myosin-Ie)	FUNCTION: Myosins are actin-based motor molecules with ATPase activity. Unconventional myosins serve in intracellular movements. Their highly divergent tails are presumed to bind to membranous compartments, which would be moved relative to actin filaments (By similarity). {ECO:0000250}.	actin filament organization|supramolecular fiber organization|actin binding	GO:0007015|GO:0097435|GO:0003779	MYO1F	MYO1F
Q9Y3L3	3BP1	3BP1_HUMAN	SH3 domain-binding protein 1	FUNCTION: GTPase activating protein (GAP) which specifically converts GTP-bound Rho-type GTPases including RAC1 and CDC42 in their inactive GDP-bound form. By specifically inactivating RAC1 at the leading edge of migrating cells, it regulates the spatiotemporal organization of cell protrusions which is important for proper cell migration (PubMed:21658605). Also negatively regulates CDC42 in the p…	actin filament organization|supramolecular fiber organization	GO:0007015|GO:0097435	SH3BP1	SH3BP1
Q9UKI2	BORG2	BORG2_HUMAN	Cdc42 effector protein 3 (Binder of Rho GTPases 2) (MSE55-related Cdc42-binding protein)	FUNCTION: Probably involved in the organization of the actin cytoskeleton. May act downstream of CDC42 to induce actin filament assembly leading to cell shape changes. Induces pseudopodia formation in fibroblasts. {ECO:0000269|PubMed:10490598, ECO:0000269|PubMed:11035016}.	actin filament organization|supramolecular fiber organization	GO:0007015|GO:0097435	CDC42EP3	CDC42EP3 BORG2 CEP3
Q9Y6D6	BIG1	BIG1_HUMAN	Brefeldin A-inhibited guanine nucleotide-exchange protein 1 (Brefeldin A-inhibited GEP 1) (ADP-ribosylation factor guanine nucleotide-exchange factor 1) (p200 ARF guanine nucleotide exchange factor) (p200 ARF-GEP1)	FUNCTION: Promotes guanine-nucleotide exchange on ARF1 and ARF3. Promotes the activation of ARF1/ARF3 through replacement of GDP with GTP. Involved in vesicular trafficking. Required for the maintenance of Golgi structure; the function may be independent of its GEF activity. Required for the maturation of integrin beta-1 in the Golgi. Involved in the establishment and persistence of cell polarity…	actin filament organization|supramolecular fiber organization|negative regulation of organelle organization	GO:0007015|GO:0097435|GO:0010639	ARFGEF1	ARFGEF1 ARFGEP1 BIG1
Q13546	RIPK1	RIPK1_HUMAN	Receptor-interacting serine/threonine-protein kinase 1 (EC 2.7.11.1) (Cell death protein RIP) (Receptor-interacting protein 1) (RIP-1)	FUNCTION: Serine-threonine kinase which is a key regulator of TNF-mediated apoptosis, necroptosis and inflammatory pathways (PubMed:17703191, PubMed:24144979, PubMed:31827280, PubMed:31827281, PubMed:32657447, PubMed:35831301). Exhibits kinase activity-dependent functions that regulate cell death and kinase-independent scaffold functions regulating inflammatory signaling and cell survival (PubMed…	supramolecular fiber organization	GO:0097435	RIPK1	RIPK1 RIP RIP1
Q8IZP0	ABI1	ABI1_HUMAN	Abl interactor 1 (Abelson interactor 1) (Abi-1) (Abl-binding protein 4) (AblBP4) (Eps8 SH3 domain-binding protein) (Eps8-binding protein) (Nap1-binding protein) (Nap1BP) (Spectrin SH3 domain-binding protein 1) (e3B1)	FUNCTION: May act in negative regulation of cell growth and transformation by interacting with nonreceptor tyrosine kinases ABL1 and/or ABL2. May play a role in regulation of EGF-induced Erk pathway activation. Involved in cytoskeletal reorganization and EGFR signaling. Together with EPS8 participates in transduction of signals from Ras to Rac. In vitro, a trimeric complex of ABI1, EPS8 and SOS1 …	actin filament organization|supramolecular fiber organization	GO:0007015|GO:0097435	ABI1	ABI1 SSH3BP1
A0MZ66	SHOT1	SHOT1_HUMAN	Shootin-1 (Shootin1)	FUNCTION: Involved in the generation of internal asymmetric signals required for neuronal polarization and neurite outgrowth. Mediates netrin-1-induced F-actin-substrate coupling or 'clutch engagement' within the axon growth cone through activation of CDC42, RAC1 and PAK1-dependent signaling pathway, thereby converting the F-actin retrograde flow into traction forces, concomitantly with filopodiu…	actin filament organization|supramolecular fiber organization|actin binding	GO:0007015|GO:0097435|GO:0003779	SHTN1	SHTN1 KIAA1598
