## Supplementary File 5: Manually added interaction edges for "Monocyte Migration Emerges from a Divergent Chemokine Signaling Network"

### Sheet: Information
Supplementary Data File 5: Manually added interaction edges
This data file contains the following columns in the "Manually Added Interactions" sheet:
	target_AC	UniProt Accession Number for the target/downstream protein or phosphosite
	target_name	UniProt ID for the target/downstream protein or phosphosite
	source_AC	UniProt Accession Number for the source/upstream protein
	source_name	UniProt ID for the source/upstream protein
UniProt IDs do not have the "_HUMAN" suffix displayed
G protein subunits have been aggregated into groups, as listed in the "G Protein Groups" sheet

### Sheet: Manually Added Interactions
source_AC	source_name	target_AC	target_name
Q60I27	AL2CL	P20339	RAB5A
Q96Q42	ALS2	P63000	RAC1
Q96Q42	ALS2	P20339	RAB5A
Q92974	ARHG2	P62070	RRAS2
Q9NR81	ARHG3	P62745	RHOB
Q9NR80	ARHG4	P63000	RAC1
Q15052	ARHG6	P60953	CDC42
O43307	ARHG9	P60953	CDC42
O43739	CYH3	P62330	ARF6
Q9UIA0	CYH4	P84077	ARF1
Q9H4E7	DEFI6	P61586	RHOA
Q9H4E7	DEFI6	P63000	RAC1
Q9H4E7	DEFI6	P15153	RAC2
Q6IQ26	DEN5A	P20340	RAB6A
Q92608	DOCK2	P15153	RAC2
Q92608	DOCK2	P63000	RAC1
Q96N67	DOCK7	P61586	RHOA
Q9BZ29	DOCK9	P60953	CDC42
Q9H8V3	ECT2	P84095	RHOG
Q92556	ELMO1	P84095	RHOG
Q96JJ3	ELMO2	P84095	RHOG
Q9NRD0	FBX8	P62330	ARF6
P06241	FYN	P10301	RRAS
P06241	FYN	P01112	RASH
Q92538	GBF1	P84077	ARF1
Q92538	GBF1	Q3YEC7	RABL6
Q12967	GNDS	O14807	RASM
Q12967	GNDS	P61224	RAP1B
Q12967	GNDS	P10301	RRAS
Q12967	GNDS	P62834	RAP1A
Q12967	GNDS	P10114	RAP2A
Q12967	GNDS	P61225	RAP2B
Q12967	GNDS	P01116	RASK
Q12967	GNDS	P62070	RRAS2
Q12967	GNDS	P01112	RASH
P62993	GRB2	P01112	RASH
P62993	GRB2	Q92963	RIT1
P62993	GRB2	Q9H0U4	RAB1B
P62993	GRB2	Q7L0Q8	RHOU
P62993	GRB2	P10301	RRAS
P62993	GRB2	Q9NRW1	RAB6B
P62993	GRB2	Q92930	RAB8B
P62993	GRB2	P60953	CDC42
Q7LDG7	GRP2	P62834	RAP1A
Q7LDG7	GRP2	P61224	RAP1B
Q7LDG7	GRP2	P01116	RASK
Q7LDG7	GRP2	P01111	RASN
Q8TDF6	GRP4	P62834	RAP1A
Q8TDF6	GRP4	P01112	RASH
Q15751	HERC1	P84077	ARF1
Q9NQG7	HPS4	P63000	RAC1
Q15811	ITSN1	P01112	RASH
Q15811	ITSN1	P62330	ARF6
Q15811	ITSN1	P20339	RAB5A
Q9HD47	MOG1	P62826	RAN
P47224	MSS4	P61006	RAB8A
Q8N5V2	NGEF	P62745	RHOB
Q8N5V2	NGEF	P60953	CDC42
Q8N5V2	NGEF	P63000	RAC1
P01127	PDGFB	P01112	RASH
Q9H7P9	PKHG2	P63000	RAC1
Q9H7P9	PKHG2	P60953	CDC42
Q9H7P9	PKHG2	P61586	RHOA
Q9P212	PLCE1	P01111	RASN
Q8TCU6	PREX1	P60953	CDC42
Q8TBN0	R3GEF	P62491	RB11A
Q8TBN0	R3GEF	P20336	RAB3A
Q8TBN0	R3GEF	P61006	RAB8A
Q96QF0	RAB3I	P20336	RAB3A
Q96QF0	RAB3I	O95716	RAB3D
Q96QF0	RAB3I	Q92930	RAB8B
Q96QF0	RAB3I	P62491	RB11A
Q96QF0	RAB3I	P61006	RAB8A
Q9UJ41	RABX5	P20338	RAB4A
Q9UJ41	RABX5	Q9H082	RB33B
Q9UJ41	RABX5	Q9UL26	RB22A
Q9UJ41	RABX5	P01112	RASH
Q9UJ41	RABX5	Q9UL25	RAB21
Q96S59	RANB9	P62826	RAN
P62834	RAP1A	P11233	RALA
P62834	RAP1A	Q15382	RHEB
Q8IZJ4	RGDSR	P62834	RAP1A
Q8IZJ4	RGDSR	P11233	RALA
Q8IZJ4	RGDSR	P11234	RALB
Q8IZJ4	RGDSR	P01112	RASH
Q9NZL6	RGL1	Q92963	RIT1
O15211	RGL2	P63000	RAC1
O15211	RGL2	P61224	RAP1B
O15211	RGL2	P11233	RALA
Q5JS13	RGPS1	P11233	RALA
Q13972	RGRF1	P61586	RHOA
Q13972	RGRF1	P01112	RASH
Q13972	RGRF1	P62070	RRAS2
O14827	RGRF2	P01116	RASK
Q13671	RIN1	P20339	RAB5A
Q13671	RIN1	P61020	RAB5B
Q8WYP3	RIN2	P20339	RAB5A
Q8WYP3	RIN2	P61020	RAB5B
Q8WYP3	RIN2	P51148	RAB5C
Q8TB24	RIN3	P20339	RAB5A
Q8TB24	RIN3	P61020	RAB5B
Q8TB24	RIN3	P51148	RAB5C
Q13905	RPGF1	P17081	RHOQ
Q13905	RPGF1	P61224	RAP1B
Q13905	RPGF1	P01112	RASH
Q13905	RPGF1	P62070	RRAS2
Q9Y4G8	RPGF2	P01112	RASH
Q9Y4G8	RPGF2	P61225	RAP2B
O95398	RPGF3	P62826	RAN
O95398	RPGF3	P62070	RRAS2
O95398	RPGF3	P10114	RAP2A
Q8WZA2	RPGF4	P62070	RRAS2
Q8WZA2	RPGF4	P10114	RAP2A
Q8WZA2	RPGF4	P62834	RAP1A
Q8WZA2	RPGF4	P61224	RAP1B
Q8TEU7	RPGF6	P62834	RAP1A
Q8TEU7	RPGF6	P10114	RAP2A
Q8TEU7	RPGF6	O14807	RASM
P60468	SC61B	Q9H0F7	ARL6
Q07889	SOS1	P10301	RRAS
P49755	TMEDA	P84077	ARF1
O75962	TRIO	P84095	RHOG
P15498	VAV	P84095	RHOG
P52735	VAV2	P84095	RHOG
Q9UKW4	VAV3	P84095	RHOG
P24386	RAE1	P20340	RAB6A
P24386	RAE1	O95716	RAB3D
P24386	RAE1	Q9H0U4	RAB1B
Q9P107	GMIP	P55040	GEM
P26374	RAE2	P20336	RAB3A
P26374	RAE2	P62820	RAB1A
P26374	RAE2	P20339	RAB5A
P26374	RAE2	P20340	RAB6A
Q00587	BORG5	P60953	CDC42
Q9UKI2	BORG2	P60953	CDC42
P20936	RASA1	P20339	RAB5A
Q9BTW9	TBCD	P36405	ARL3
Q9H3Q1	BORG4	P60953	CDC42
Q01968	OCRL	Q9H0U4	RAB1B
Q01968	OCRL	P51153	RAB13
Q01968	OCRL	Q13636	RAB31
Q01968	OCRL	P20336	RAB3A
P35125	UBP6	P60953	CDC42
P35125	UBP6	P63000	RAC1
P52306	GDS1	Q96D21	RHES
P24386	RAE1	P20336	RAB3A
P49815	TSC2	P20339	RAB5A
Q15311	RBP1	P11233	RALA
Q15311	RBP1	P11234	RALB
P52306	GDS1	P01112	RASH
Q9H6Z4	RANB3	P62826	RAN
O43150	ASAP2	P62826	RAN
Q9BTW9	TBCD	P36404	ARL2
Q00587	BORG5	P17081	RHOQ
Q9H3Q1	BORG4	P17081	RHOQ
O14613	BORG1	P17081	RHOQ
Q9UKI2	BORG2	P17081	RHOQ
Q52LW3	RHG29	P10114	RAP2A
Q9UJM3	ERRFI	P60953	CDC42
O14613	BORG1	P60953	CDC42
P24386	RAE1	Q13637	RAB32
P24386	RAE1	Q9NP72	RAB18
P24386	RAE1	P61106	RAB14
P24386	RAE1	P61020	RAB5B
P24386	RAE1	P20338	RAB4A
P24386	RAE1	P20337	RAB3B
Q01968	OCRL	P62820	RAB1A
Q01968	OCRL	P20339	RAB5A
Q01968	OCRL	P20340	RAB6A
Q01968	OCRL	P61106	RAB14
P98171	RHG04	P01111	RASN
P52306	GDS1	P01111	RASN
P24386	RAE1	P62820	RAB1A
P24386	RAE1	P20339	RAB5A
Q8N6T3	ARFG1	Q9ULC3	RAB23
Q15042	RB3GP	Q96DA2	RB39B
Q15042	RB3GP	Q9UL26	RB22A
Q15042	RB3GP	Q14964	RB39A
P35125	UBP6	P62330	ARF6
Q9Y6D6	BIG1	P84077	ARF1
P24386	RAE1	P51149	RAB7A
O75695	XRP2	P36405	ARL3
P43487	RANG	P62826	RAN
P49792	RBP2	P62826	RAN
Q9Y6D6	BIG1	P40616	ARL1
Q13017	RHG05	P61587	RND3
Q9Y3P9	RBGP1	Q9NRW1	RAB6B
Q07960	RHG01	P08134	RHOC
B2RTY4	MYO9A	P60953	CDC42
Q9HA65	TBC17	P62820	RAB1A
P20936	RASA1	P62834	RAP1A
Q52LW3	RHG29	O00212	RHOD
Q52LW3	RHG29	P60953	CDC42
P49815	TSC2	P11233	RALA
Q8N264	RHG24	P60953	CDC42
Q9P2M4	TBC14	P62491	RB11A
Q5VWQ8	DAB2P	P01112	RASH
Q7Z6B7	SRGP1	P61586	RHOA
Q9Y3L3	3BP1	P61586	RHOA
Q92738	US6NL	P20339	RAB5A
Q6IPX1	TBC3C	P20339	RAB5A
Q9Y3P9	RBGP1	P20340	RAB6A
Q14644	RASA3	P62834	RAP1A
Q9H0H5	RGAP1	P52198	RND2
Q7Z6B7	SRGP1	P60953	CDC42
Q01968	OCRL	P60953	CDC42
Q01968	OCRL	P63000	RAC1
Q6ZUM4	RHG27	P63000	RAC1
Q6ZUM4	RHG27	P60953	CDC42
Q13017	RHG05	Q92730	RND1
Q13017	RHG05	P52198	RND2
Q9UNA1	RHG26	P60953	CDC42
A1A4S6	RHG10	P61586	RHOA
A1A4S6	RHG10	P60953	CDC42
Q68EM7	RHG17	P63000	RAC1
Q68EM7	RHG17	P60953	CDC42
Q07960	RHG01	P63000	RAC1
P11274	BCR	P63000	RAC1
P11274	BCR	P60953	CDC42
P11274	BCR	P61586	RHOA
Q9Y3P9	RBGP1	P20338	RAB4A
Q17R89	RHG44	P63000	RAC1
Q17R89	RHG44	P60953	CDC42
Q9ULH1	ASAP1	P62330	ARF6
Q5R372	RBG1L	P51153	RAB13
Q96CN4	EVI5L	P61026	RAB10
Q9HA65	TBC17	P51148	RAB5C
Q9HA65	TBC17	P61020	RAB5B
Q9HA65	TBC17	P20339	RAB5A
Q3MII6	TBC25	P61019	RAB2A
Q96HU1	SGSM3	P51148	RAB5C
Q96HU1	SGSM3	P61020	RAB5B
Q96HU1	SGSM3	P20339	RAB5A
Q8TC07	TBC15	P61020	RAB5B
Q8TC07	TBC15	P20339	RAB5A
Q8TC07	TBC15	P51148	RAB5C
P35125	UBP6	Q9H082	RB33B
Q5R372	RBG1L	Q9BZG1	RAB34
Q96HU1	SGSM3	Q96DA2	RB39B
Q5R372	RBG1L	O95755	RAB36
Q9P2M4	TBC14	Q15907	RB11B
Q9HA65	TBC17	P61006	RAB8A
Q9UPQ3	AGAP1	P84077	ARF1
Q99490	AGAP2	P84077	ARF1
Q8WU79	SMAP2	P84077	ARF1
A0A087WVF3	TBC3D	P20339	RAB5A
Q96BZ9	TBC20	Q9H0U4	RAB1B
Q01968	OCRL	P61006	RAB8A
Q13459	MYO9B	P61586	RHOA
Q9H0H5	RGAP1	P60953	CDC42
Q9P2F6	RHG20	P61586	RHOA
Q5T5U3	RHG21	P84077	ARF1
P01112	RASH	Q9NZL6	RGL1
P01112	RASH	O15211	RGL2
P01111	RASN	O15211	RGL2
P01116	RASK	O15211	RGL2
P01112	RASH	Q13671	RIN1
P62070	RRAS2	Q13671	RIN1
P01112	RASH	P27986	P85A
Q7Z444	RASE	P27986	P85A
P62070	RRAS2	P27986	P85A
P10301	RRAS	P27986	P85A
P20339	RAB5A	P27986	P85A
O14807	RASM	P42336	PK3CA
Q96D21	RHES	P42336	PK3CA
P17081	RHOQ	P07737	PROF1
P20340	RAB6A	Q13439	GOGA4
P15153	RAC2	P19878	NCF2
P63000	RAC1	P21333	FLNA
O00212	RHOD	O60879	DIAP2
P63000	RAC1	P42768	WASP
P62330	ARF6	Q10567	AP1B1
P61587	RND3	Q13464	ROCK1
Q15907	RB11B	Q96CV9	OPTN
P40616	ARL1	Q92805	GOGA1
P36405	ARL3	Q13439	GOGA4
Q9H082	RB33B	Q08379	GOGA2
Q9H0U4	RAB1B	Q08379	GOGA2
O00194	RB27B	Q96C24	SYTL4
Q15907	RB11B	Q9BXF6	RFIP5
Q96E17	RAB3C	Q9UNE2	RPH3L
Q9UL26	RB22A	Q15075	EEA1
O14807	RASM	Q8WWW0	RASF5
Q9NRW1	RAB6B	Q8IUD2	RB6I2
Q92730	RND1	Q5T124	UBX11
Q92730	RND1	Q9UIW2	PLXA1
Q9H0U4	RAB1B	Q8N2Y8	RUSC2
P51159	RB27A	Q8NEV8	EXPH5
P51159	RB27A	Q70J99	UN13D
P51159	RB27A	Q9UQ26	RIMS2
P51159	RB27A	Q9Y2J0	RP3A
P60953	CDC42	Q13432	U119A
P60953	CDC42	P26641	EF1G
P61225	RAP2B	Q59EK9	RUN3A
P49703	ARL4D	Q13432	U119A
Q9UL26	RB22A	Q8NEU8	DP13B
P63000	RAC1	Q03135	CAV1
P61586	RHOA	O14641	DVL2
P20339	RAB5A	Q9UKG1	DP13A
P20339	RAB5A	Q8NEU8	DP13B
P63000	RAC1	O14641	DVL2
P51149	RAB7A	P53611	PGTB2
P49703	ARL4D	Q92597	NDRG1
P84085	ARF5	O75154	RFIP3
P10301	RRAS	P55196	AFAD
P62834	RAP1A	P55196	AFAD
P10114	RAP2A	P55196	AFAD
P01112	RASH	P55196	AFAD
P62070	RRAS2	P55196	AFAD
O14807	RASM	P55196	AFAD
Q92963	RIT1	P55196	AFAD
P51159	RB27A	Q9Y4I1	MYO5A
P10114	RAP2A	P04049	RAF1
P62070	RRAS2	P04049	RAF1
O14807	RASM	P04049	RAF1
P61204	ARF3	Q9UJY5	GGA1
P61204	ARF3	Q9NZ52	GGA3
P61026	RAB10	P61006	RAB8A
P57735	RAB25	P53680	AP2S1
O00212	RHOD	Q969H4	CNKR1
P20339	RAB5A	Q9UJY5	GGA1
P20339	RAB5A	Q9UJY4	GGA2
P20339	RAB5A	Q9NZ52	GGA3
P20339	RAB5A	O43747	AP1G1
P20339	RAB5A	O75843	AP1G2
P40616	ARL1	Q96CN9	GCC1
P40616	ARL1	Q8IWJ2	GCC2
P20339	RAB5A	O15066	KIF3B
P62820	RAB1A	Q8TDZ2	MICA1
Q7Z444	RASE	P48736	PK3CG
Q7Z444	RASE	P04049	RAF1
P61587	RND3	O14578	CTRO
Q96E17	RAB3C	Q9Y2J0	RP3A
O95716	RAB3D	Q9Y2J0	RP3A
Q9ULW5	RAB26	Q9UNE2	RPH3L
Q9ULW5	RAB26	Q9Y2J0	RP3A
O00194	RB27B	Q9Y2J0	RP3A
P01116	RASK	P42336	PK3CA
P60953	CDC42	P63000	RAC1
P62834	RAP1A	Q59EK9	RUN3A
P20340	RAB6A	Q08379	GOGA2
O00194	RB27B	Q8IYJ3	SYTL1
O00194	RB27B	Q9HCH5	SYTL2
P51148	RAB5C	Q9H1K0	RBNS5
P01111	RASN	P48736	PK3CG
Q15907	RB11B	Q6WKZ4	RFIP1
P57735	RAB25	Q6WKZ4	RFIP1
P62826	RAN	O14787	TNPO2
P62826	RAN	Q9UIA9	XPO7
P62834	RAP1A	Q8WWW0	RASF5
Q92730	RND1	Q02535	ID3
P01111	RASN	P68104	EF1A1
P62820	RAB1A	Q8N2Y8	RUSC2
Q9UL25	RAB21	Q9UKG1	DP13A
Q9UL26	RB22A	Q9UKG1	DP13A
Q15382	RHEB	Q13393	PLD1
P20336	RAB3A	P68104	EF1A1
Q9UL26	RB22A	P68104	EF1A1
P61019	RAB2A	P26641	EF1G
Q969Q5	RAB24	P46459	NSF
P60953	CDC42	Q9Y5S2	MRCKB
P60953	CDC42	O60879	DIAP2
P01116	RASK	P68104	EF1A1
P61224	RAP1B	Q13432	U119A
O14807	RASM	P15056	BRAF
P20339	RAB5A	Q8NEB9	PK3C3
P20338	RAB4A	Q8IYU2	HACE1
P08134	RHOC	Q03135	CAV1
P62745	RHOB	Q13829	BACD2
Q9HBH0	RHOF	O60610	DIAP1
P60763	RAC3	P42768	WASP
P62745	RHOB	O60610	DIAP1
P17081	RHOQ	P42768	WASP
P08134	RHOC	Q9Y4D1	DAAM1
Q9H082	RB33B	Q676U5	A16L1
Q9BYZ6	RHBT2	O94955	RHBT3
P51151	RAB9A	O94955	RHBT3
P52198	RND2	O94827	PKHG5
O95716	RAB3D	Q676U5	A16L1
P61587	RND3	O94827	PKHG5
P20339	RAB5A	P42338	PK3CB
Q92730	RND1	O94827	PKHG5
P62330	ARF6	Q86YS3	RFIP4
Q92730	RND1	P28074	PSB5
P62330	ARF6	Q9BXF6	RFIP5
P61006	RAB8A	Q9H4M9	EHD1
P62491	RB11A	Q96CV9	OPTN
P61106	RAB14	Q9BXF6	RFIP5
P61106	RAB14	Q96CV9	OPTN
P61587	RND3	P31946	1433B
P61026	RAB10	Q8N3F8	MILK1
P61587	RND3	P63104	1433Z
O14807	RASM	Q9UQ13	SHOC2
Q3SXY8	AR13B	O14787	TNPO2
P11233	RALA	Q8WWB5	PIHD2
P11233	RALA	Q9Y333	LSM2
P61587	RND3	Q13309	SKP2
P11233	RALA	Q9BZG1	RAB34
P57735	RAB25	Q96CV9	OPTN
P11234	RALB	O75385	ULK1
P11234	RALB	Q8TEY7	UBP33
P11233	RALA	Q8TEY7	UBP33
P84077	ARF1	Q3V6T2	GRDN
P62330	ARF6	Q3V6T2	GRDN
P20339	RAB5A	Q3V6T2	GRDN
P62826	RAN	Q3V6T2	GRDN
P61586	RHOA	Q3V6T2	GRDN
P84077	ARF1	Q9NRD5	PICK1
P84077	ARF1	P04156	PRIO
Q3YEC7	RABL6	Q9Y2T2	AP3M1
Q3YEC7	RABL6	Q92572	AP3S1
P61006	RAB8A	Q96CV9	OPTN
P61006	RAB8A	Q9UNE2	RPH3L
P61006	RAB8A	Q96C24	SYTL4
P61006	RAB8A	Q9UQ26	RIMS2
P61006	RAB8A	Q9Y2J0	RP3A
P10301	RRAS	Q8WWW0	RASF5
P62745	RHOB	Q8IUC4	RHPN2
P08134	RHOC	Q13464	ROCK1
P08134	RHOC	O14578	CTRO
P61586	RHOA	P21333	FLNA
P61586	RHOA	Q9Y4D1	DAAM1
P61586	RHOA	Q8IUC4	RHPN2
P61586	RHOA	Q969H4	CNKR1
P61586	RHOA	Q8TCX5	RHPN1
P20336	RAB3A	P53611	PGTB2
P62820	RAB1A	P53611	PGTB2
P20336	RAB3A	Q9UNE2	RPH3L
P20336	RAB3A	Q96C24	SYTL4
P20336	RAB3A	Q9UQ26	RIMS2
P20336	RAB3A	Q8TDJ6	DMXL2
P84095	RHOG	Q16584	M3K11
P84095	RHOG	Q13393	PLD1
P62820	RAB1A	Q92696	PGTA
P62820	RAB1A	Q8TBA6	GOGA5
P62820	RAB1A	Q8N3F8	MILK1
P20337	RAB3B	Q9UNE2	RPH3L
P20337	RAB3B	Q9UQ26	RIMS2
P20337	RAB3B	Q9Y2J0	RP3A
P20338	RAB4A	O15066	KIF3B
P20338	RAB4A	Q6WKZ4	RFIP1
P20339	RAB5A	Q9H1K0	RBNS5
P20340	RAB6A	Q96G01	BICD1
P20340	RAB6A	Q92805	GOGA1
P20340	RAB6A	Q8IUD2	RB6I2
P20340	RAB6A	Q8TD16	BICD2
P61020	RAB5B	Q15075	EEA1
P61224	RAP1B	Q8WWW0	RASF5
P10114	RAP2A	Q8WWW0	RASF5
P10114	RAP2A	Q59EK9	RUN3A
P11233	RALA	P21333	FLNA
P11233	RALA	Q13393	PLD1
P11233	RALA	Q8WWW0	RASF5
P11233	RALA	Q8WXI2	CNKR2
P11233	RALA	O00471	EXOC5
P11233	RALA	Q9NV70	EXOC1
P11233	RALA	O60645	EXOC3
P11233	RALA	Q96A65	EXOC4
P11233	RALA	Q9UPT5	EXOC7
P01112	RASH	Q03135	CAV1
P01112	RASH	Q9UQ13	SHOC2
P01112	RASH	Q9NS23	RASF1
P01112	RASH	P50749	RASF2
P01116	RASK	Q9UQ13	SHOC2
P01116	RASK	Q8WWW0	RASF5
P01116	RASK	P50749	RASF2
Q7Z444	RASE	O00329	PK3CD
P62070	RRAS2	Q8WWW0	RASF5
P62330	ARF6	O00203	AP3B1
P62330	ARF6	O14617	AP3D1
P62330	ARF6	P53365	ARFP2
P62330	ARF6	O00471	EXOC5
P62330	ARF6	O75154	RFIP3
P18085	ARF4	O75154	RFIP3
P62826	RAN	P55060	XPO2
P62826	RAN	Q9UKX7	NUP50
P62826	RAN	O95373	IPO7
P62826	RAN	Q9UI26	IPO11
P62826	RAN	Q9UKK6	NXT1
P52198	RND2	Q5T124	UBX11
P52198	RND2	Q96RU3	FNBP1
P52198	RND2	Q9UN37	VPS4A
P63000	RAC1	O60610	DIAP1
P63000	RAC1	Q13393	PLD1
P63000	RAC1	Q9Y2A7	NCKP1
P63000	RAC1	Q92558	WASF1
P63000	RAC1	Q7L576	CYFP1
P63000	RAC1	Q9NPB6	PAR6A
P63000	RAC1	Q86UR1	NOXA1
P63000	RAC1	Q9P258	RCC2
P15153	RAC2	Q86UR1	NOXA1
P60763	RAC3	Q99828	CIB1
P61587	RND3	Q5T124	UBX11
P51159	RB27A	Q9UNE2	RPH3L
P51159	RB27A	Q96C24	SYTL4
P51159	RB27A	Q9BV36	MELPH
P51159	RB27A	Q9HCH5	SYTL2
P51159	RB27A	Q8IYJ3	SYTL1
P51159	RB27A	Q4VX76	SYTL3
O00194	RB27B	Q9UNE2	RPH3L
O00194	RB27B	Q70J99	UN13D
Q15907	RB11B	Q9ULV0	MYO5B
Q15907	RB11B	Q7L804	RFIP2
Q15907	RB11B	O75154	RFIP3
O95716	RAB3D	Q9UNE2	RPH3L
O95716	RAB3D	Q9UQ26	RIMS2
P36405	ARL3	Q9Y2Y0	AR2BP
P62491	RB11A	Q6WKZ4	RFIP1
P62491	RB11A	Q86YS3	RFIP4
P62491	RB11A	Q9BXF6	RFIP5
O00212	RHOD	Q9UIW2	PLXA1
P17081	RHOQ	Q9NPB6	PAR6A
P17081	RHOQ	Q9UPT5	EXOC7
P57735	RAB25	Q9ULV0	MYO5B
P57735	RAB25	Q9BXF6	RFIP5
P57735	RAB25	O75154	RFIP3
Q9BZG1	RAB34	Q96NA2	RILP
Q96E17	RAB3C	Q9UQ26	RIMS2
P59190	RAB15	Q9Y2J0	RP3A
P60953	CDC42	P19878	NCF2
P60953	CDC42	P21333	FLNA
P60953	CDC42	Q13393	PLD1
P60953	CDC42	O96013	PAK4
P61586	RHOA	Q03135	CAV1
P60953	CDC42	Q9NPB6	PAR6A
Q9H0U4	RAB1B	Q8TDZ2	MICA1
P52198	RND2	P50222	MEOX2
Q9NXU5	ARL15	Q13432	U119A
P63000	RAC1	O14640	DVL1
Q92730	RND1	Q8WU20	FRS2
Q92730	RND1	O43559	FRS3
Q7L0Q8	RHOU	P19174	PLCG1
P15153	RAC2	P53365	ARFP2
P11233	RALA	P51178	PLCD1
P11234	RALB	P51178	PLCD1
P61019	RAB2A	Q08379	GOGA2
P20340	RAB6A	P53611	PGTB2
P62491	RB11A	P53611	PGTB2
P51159	RB27A	P53611	PGTB2
P20339	RAB5A	P53611	PGTB2
P51159	RB27A	P68104	EF1A1
Q92963	RIT1	O95782	AP2A1
P60953	CDC42	P07355	ANXA2
P61106	RAB14	Q9H1K0	RBNS5
P61019	RAB2A	Q9H1K0	RBNS5
P84085	ARF5	Q10567	AP1B1
P84085	ARF5	P53365	ARFP2
P61204	ARF3	P53365	ARFP2
P61204	ARF3	Q9UJY4	GGA2
P01111	RASN	Q9UQ13	SHOC2
P01111	RASN	Q8WWW0	RASF5
P61026	RAB10	P61966	AP1S1
P61587	RND3	P31947	1433S
Q96D21	RHES	P04049	RAF1
P62826	RAN	Q96QU8	XPO6
P11234	RALB	Q8IYI6	EXOC8
P11234	RALB	Q96KP1	EXOC2
P01111	RASN	P55196	AFAD
P84085	ARF5	O00203	AP3B1
P62330	ARF6	P59780	AP3S2
P62745	RHOB	O14578	CTRO
P63000	RAC1	O96013	PAK4
Q9H0T7	RAB17	P51149	RAB7A
P20338	RAB4A	P51149	RAB7A
P61018	RAB4B	P51149	RAB7A
P20339	RAB5A	P51149	RAB7A
P61020	RAB5B	P51149	RAB7A
P20340	RAB6A	P51149	RAB7A
Q9UL26	RB22A	P51149	RAB7A
P61026	RAB10	Q4VX76	SYTL3
P61026	RAB10	Q9BV36	MELPH
P15153	RAC2	Q13177	PAK2
P10301	RRAS	P19174	PLCG1
Q15669	RHOH	Q969H4	CNKR1
P08134	RHOC	Q969H4	CNKR1
Q92730	RND1	Q70SY1	CR3L2
Q92730	RND1	Q9UDV6	ZN212
P10114	RAP2A	P68104	EF1A1
P10301	RRAS	P68104	EF1A1
Q9NP90	RAB9B	O94955	RHBT3
P63000	RAC1	P19174	PLCG1
P20339	RAB5A	Q9P2R3	ANFY1
P61587	RND3	P68104	EF1A1
P62826	RAN	O94829	IPO13
P62491	RB11A	P51149	RAB7A
P62826	RAN	O96013	PAK4
P62330	ARF6	Q9NZ52	GGA3
P63000	RAC1	Q8IYU2	HACE1
P60953	CDC42	O95477	ABCA1
O00212	RHOD	Q9Y4D1	DAAM1
P15153	RAC2	P42768	WASP
P62745	RHOB	Q9Y4D1	DAAM1
P17081	RHOQ	Q13153	PAK1
O00212	RHOD	O60610	DIAP1
P62330	ARF6	Q9UJY5	GGA1
Q96AH8	RAB7B	Q96NA2	RILP
P62070	RRAS2	P24941	CDK2
P18085	ARF4	P24941	CDK2
P08134	RHOC	P24941	CDK2
Q14088	RB33A	Q676U5	A16L1
Q15907	RB11B	P24941	CDK2
P20338	RAB4A	Q96CV9	OPTN
Q969Q5	RAB24	Q9H1K0	RBNS5
P63000	RAC1	P24941	CDK2
P51148	RAB5C	P24941	CDK2
P62826	RAN	P24941	CDK2
P59190	RAB15	P24941	CDK2
Q15286	RAB35	Q676U5	A16L1
P63000	RAC1	P00441	SODC
Q7L0Q8	RHOU	Q86UR1	NOXA1
P61006	RAB8A	Q9ULV0	MYO5B
O95716	RAB3D	Q9Y6Q5	AP1M2
Q9H0U4	RAB1B	Q9Y333	LSM2
P63000	RAC1	Q9NSV4	DIAP3
P60953	CDC42	Q9NSV4	DIAP3
P61586	RHOA	Q9NSV4	DIAP3
P20336	RAB3A	Q9Y6Q5	AP1M2
Q15286	RAB35	Q8N3F8	MILK1
P61026	RAB10	Q96CV9	OPTN
P51159	RB27A	O14795	UN13B
P01112	RASH	P53611	PGTB2
Q96DA2	RB39B	Q08379	GOGA2
P61006	RAB8A	Q8IYJ3	SYTL1
P84077	ARF1	Q10567	AP1B1
P84077	ARF1	O43747	AP1G1
P84077	ARF1	O00203	AP3B1
P84077	ARF1	O14617	AP3D1
P84077	ARF1	P59780	AP3S2
P84077	ARF1	Q9UPM8	AP4E1
P84077	ARF1	O00189	AP4M1
P84077	ARF1	P53367	ARFP1
P84077	ARF1	P53365	ARFP2
P84077	ARF1	P53618	COPB
P84077	ARF1	O14579	COPE
P84077	ARF1	Q9Y678	COPG1
P84077	ARF1	Q9UJY4	GGA2
P84077	ARF1	Q9NZ52	GGA3
P84077	ARF1	O14653	GOSR2
P84077	ARF1	Q99755	PI51A
P63000	RAC1	O95466	FMNL1
P11233	RALA	P16989	YBOX3
P63000	RAC1	P19878	NCF2
P40616	ARL1	Q13439	GOGA4
P36405	ARL3	Q13432	U119A
P36404	ARL2	Q9Y2Y0	AR2BP
P60953	CDC42	Q9BYG5	PAR6B
P08134	RHOC	O60610	DIAP1
P62491	RB11A	Q9Y4I1	MYO5A
P40616	ARL1	P53365	ARFP2
P60953	CDC42	Q96PY5	FMNL2
P61026	RAB10	Q8TDZ2	MICA1
P60763	RAC3	Q13153	PAK1
P62330	ARF6	Q02241	KIF23
P61106	RAB14	Q6WKZ4	RFIP1
P62826	RAN	O95149	SPN1
P62491	RB11A	Q9UBF8	PI4KB
P62826	RAN	Q9Y5L0	TNPO3
P62826	RAN	P63241	IF5A1
P62826	RAN	Q9HAV4	XPO5
P62491	RB11A	Q9ULV0	MYO5B
P62826	RAN	P49790	NU153
P63000	RAC1	P53365	ARFP2
P62826	RAN	P61970	NTF2
P60763	RAC3	O96013	PAK4
P61224	RAP1B	O00522	KRIT1
P62826	RAN	Q14974	IMB1
P36405	ARL3	Q96G28	CFA36
P62826	RAN	O14980	XPO1
P11233	RALA	Q8IYI6	EXOC8
P62491	RB11A	O75154	RFIP3
P60953	CDC42	O60610	DIAP1
P62491	RB11A	Q7L804	RFIP2
P62826	RAN	Q92973	TNPO1
P63000	RAC1	Q00722	PLCB2
P61586	RHOA	Q9NQW6	ANLN
P62834	RAP1A	Q7Z5R6	AB1IP
P20340	RAB6A	Q8IWJ2	GCC2
P36404	ARL2	Q13432	U119A
O00194	RB27B	Q9BV36	MELPH
P62330	ARF6	O60271	JIP4
P11233	RALA	Q96KP1	EXOC2
P57735	RAB25	Q7L804	RFIP2
P20338	RAB4A	Q9H1K0	RBNS5
P20339	RAB5A	Q15075	EEA1
P20336	RAB3A	Q9Y2J0	RP3A
P01112	RASH	Q8WWW0	RASF5
P51149	RAB7A	Q96NA2	RILP
P61586	RHOA	Q16512	PKN1
Q9UL26	RB22A	Q9H1K0	RBNS5
P60953	CDC42	Q9NQU5	PAK6
P62826	RAN	Q9C0E2	XPO4
P84077	ARF1	Q9UJY5	GGA1
P62330	ARF6	P50148	GNAQ_11
P61586	RHOA	P50148	GNAQ_11
O15085	ARHGB	Q14344	GNA12_13
P42336	PK3CA	P50148	GNAQ_11
Q00722	PLCB2	P50148	GNAQ_11
Q13432	U119A	P11488	GNAT
P42336	PK3CA	O14807	RASM
P42336	PK3CA	Q96D21	RHES
Q13432	U119A	P60953	CDC42
Q13432	U119A	P49703	ARL4D
P42336	PK3CA	P01116	RASK
Q13432	U119A	P61224	RAP1B
Q13432	U119A	Q9NXU5	ARL15
P42336	PK3CA	P01111	RASN
Q13432	U119A	P36405	ARL3
Q00722	PLCB2	P63000	RAC1
Q13432	U119A	P36404	ARL2
P27986	P85A	P01112	RASH
P27986	P85A	Q7Z444	RASE
P27986	P85A	P62070	RRAS2
P19878	NCF2	P15153	RAC2
P26641	EF1G	P60953	CDC42
Q03135	CAV1	P63000	RAC1
Q9UKG1	DP13A	P20339	RAB5A
P55196	AFAD	P10301	RRAS
P55196	AFAD	P62834	RAP1A
P55196	AFAD	P10114	RAP2A
P55196	AFAD	P01112	RASH
P55196	AFAD	P62070	RRAS2
P55196	AFAD	O14807	RASM
P27986	P85A	P10301	RRAS
Q9UKG1	DP13A	Q9UL25	RAB21
Q9UKG1	DP13A	Q9UL26	RB22A
P26641	EF1G	P61019	RAB2A
Q03135	CAV1	P08134	RHOC
P27986	P85A	P20339	RAB5A
P04156	PRIO	P84077	ARF1
Q03135	CAV1	P01112	RASH
Q92558	WASF1	P63000	RAC1
P19878	NCF2	P60953	CDC42
Q92558	WASF1	P60953	CDC42
Q03135	CAV1	P61586	RHOA
P55196	AFAD	P01111	RASN
P19878	NCF2	P63000	RAC1
O14980	XPO1	P62826	RAN
Q13464	ROCK1	P15311	EZRI_T353
P63096	GNAI	P47736	RPGP1
P63096	GNAI	O15085	ARHGB
P04899	GNAI	Q15283	RASA2
P04899	GNAI	Q14644	RASA3
P63096	GNAI	P10644	KAP0
P63096	GNAI	P13861	KAP2
P63096	GNAI	Q9Y4G8	RPGF2
P63096	GNAI	O95398	RPGF3
Q15283	RASA2	P01111	RASN
Q15283	RASA2	P01116	RASK
Q15283	RASA2	P01112	RASH
Q14644	RASA3	P01111	RASN
Q14644	RASA3	P01116	RASK
Q14644	RASA3	P01112	RASH
P10644	KAP0	P51817	PRKX
P31321	KAP1	P51817	PRKX
P10644	KAP0	P22694	KAPCB
P13861	KAP2	P17612	KAPCA
P13861	KAP2	P22694	KAPCB
Q92888	ARHG1	P62834	RAP1A
Q92888	ARHG1	P01112	RASH
Q92888	ARHG1	P62745	RHOB
O15085	ARHGB	P60953	CDC42
Q86VW2	ARHGP	P60953	CDC42
Q86VW2	ARHGP	P63000	RAC1
P41597	CCR2	P62873	GBG
P41597	CCR2	Q03113	GNA12_13
P41597	CCR2	P63096	GNAI
P41597	CCR2	P29992	GNAQ_11
Q15438	CYH1	P84077	ARF1
Q15438	CYH1	P62330	ARF6
Q15438	CYH1	Q13795	ARFRP
O43739	CYH3	P84077	ARF1
P62873	GBG	P35626	ARBK2
P62873	GBG	Q92556	ELMO1
P62873	GBG	Q99570	PI3R4
P62873	GBG	P48736	PK3CG
P62873	GBG	Q00722	PLCB2
P62873	GBG	Q15147	PLCB4
P50148	GNAQ_11	Q86VW2	ARHGP
P50148	GNAQ_11	Q01970	PLCB3
P50148	GNAQ_11	Q15147	PLCB4
Q6DN90	IQEC1	P84077	ARF1
Q13576	IQGA2	P60953	CDC42
Q5S007	LRRK2	P60953	CDC42
Q5S007	LRRK2	P63000	RAC1
Q5S007	LRRK2	P61586	RHOA
P10911	MCF2	P84095	RHOG
P27986	P85A	P60953	CDC42
A5PKW4	PSD1	P84077	ARF1
A5PKW4	PSD1	Q96S21	RB40C
P46060	RAGP1	P62826	RAN
O43566	RGS14	P62834	RAP1A
O43566	RGS14	P10114	RAP2A
O43566	RGS14	Q92730	RND1
O43566	RGS14	P52198	RND2
O43566	RGS14	P61587	RND3
P47736	RPGP1	P62834	RAP1A
P63096	GNAI	P51817	PRKX

### Sheet: G Protein Groups
AC	Entry name	Gene names	Group
P29992	GNA11_HUMAN	GNA11 GA11	GNAQ_11
P50148	GNAQ_HUMAN	GNAQ	GNAQ_11
O95837	GNA14_HUMAN	GNA14	GNAQ_11
P30679	GNA15_HUMAN	GNA15 GNA16	GNAQ_11
Q5JWF2	GNAS1_HUMAN	GNAS GNAS1	GNAS
P63092	GNAS2_HUMAN	GNAS GNAS1 GSP	GNAS
P38405	GNAL_HUMAN	GNAL	GNAS
P63096	GNAI1_HUMAN	GNAI1	GNAI
P04899	GNAI2_HUMAN	GNAI2 GNAI2B	GNAI
P08754	GNAI3_HUMAN	GNAI3	GNAI
P09471	GNAO_HUMAN	GNAO1	GNAI
Q03113	GNA12_HUMAN	GNA12	GNA12_13
Q14344	GNA13_HUMAN	GNA13	GNA12_13
P62873	GBB1_HUMAN	GNB1	GBG
P62879	GBB2_HUMAN	GNB2	GBG
P16520	GBB3_HUMAN	GNB3	GBG
Q9HAV0	GBB4_HUMAN	GNB4	GBG
O14775	GNB5_HUMAN	GNB5	GBG
P50151	GBG10_HUMAN	GNG10 GNGT10	GBG
P61952	GBG11_HUMAN	GNG11 GNGT11	GBG
Q9UBI6	GBG12_HUMAN	GNG12	GBG
Q9P2W3	GBG13_HUMAN	GNG13	GBG
P59768	GBG2_HUMAN	GNG2	GBG
P63215	GBG3_HUMAN	GNG3 GNGT3	GBG
P50150	GBG4_HUMAN	GNG4 GNGT4	GBG
P63218	GBG5_HUMAN	GNG5 GNGT5	GBG
O60262	GBG7_HUMAN	GNG7 GNGT7	GBG
Q9UK08	GBG8_HUMAN	GNG8 GNG9 GNGT9	GBG
P63211	GBG1_HUMAN	GNGT1	GBG
O14610	GBGT2_HUMAN	GNGT2 GNG8 GNG9 GNGT8	GBG
P11488	GNAT1_HUMAN	GNAT1 GNATR	GNAT
P19087	GNAT2_HUMAN	GNAT2 GNATC	GNAT
A8MTJ3	GNAT3_HUMAN	GNAT3	GNAT
P19086	GNAZ_HUMAN	GNAZ	GNAZ
