## Supplementary File 7: Kinase inhibitor screening data for "Monocyte Migration Emerges from a Divergent Chemokine Signaling Network"

### Sheet: Information
Supplementary File 6: Kinase inhibitor screening data (related to Fig. 6 and Supplementary Fig. 8)
This data file contains the following columns:
	Primary Target(s) (Gene Name)	The gene symbols for the primary targets of the inhibitor
	Primary Targets(s) (Protein Name)	The Uniprot protein name for the primary targets of the inhibitor
	Betweenness Centrality	A metric of how frequently that protein directly links CCR2 to other proteins in the network (higher is more connected)
	Compound	The inhibitor name
	Source	The source of the inhibitor used in this study
	Catalog Number (MedChemExpress)	The MedChemExpress catalog number for the given inhibitor; note not all compounds used were obtained from MedChemExpress (see Source column)
	Chemical Abstracts Service Registry Number (CAS ID)	The unique identifier for the inhibitor used; circumvents issues with multiple names or name changes to the inhibitors
	Solvent	The solvent that the inhibitor was solubilised in
	Higher Screening Concentration	The highest concentration used in the primary inhibitor screen (see Supplementary Fig. 8)
	Lower Screening Concentration	The lowest concentration used in the primary inhibitor screen (see Supplementary Fig. 8)
	Maximum DMSO %	The highest concentration of DMSO used in the primary inhibitor screen (see Supplementary Fig. 8)
	Chosen for Validation	Whether the inhibitor was chosen for secondary validation with full concentration-response curves
	Potency (IC50)	The observed concentration at which CCL2-stimulated chemotaxis was inhibited by 50% of the maximal response
Notes:
1. Gray text indicates compounds for which the MedChemExpress catalog number has been shown but the compound was received as a gift from collaborators.
2. The Chemical Abstracts Service Registry Number (CAS ID) is a unique identifier for the small molecule, allowing identification of the molecular structure and circumventing issues with naming conventions.
3. Green rows/cells indicate compounds chosen for concentration-response curve validation.
4. Protein names are as used throughout the study.

### Sheet: Kinase Screening Data
Primary Target(s) (Gene Name)	Primary Targets(s) (Protein Name)	Betweenness Centrality	Compound	Source	Catalogue Number (MedChemExpress)	Chemical Abstracts Service Registry Number (CAS ID)	Solvent	Higher Screening Concentration	Lower Screening Concentration	Maximum DMSO %	Chosen for Validation	Potency (IC50)
CDK1; CDK2; CDK5; CDK9	CDK1; CDK2; CDK5; CDK9	CDK1: 42549 CDK2: 8842 CDK5: 8816 CDK9: 82	Dinaciclib (SCH 727965)	Donated by Lan Nguyen	HY-10492	779353-01-4	DMSO	2.5 μM	25 nM	0.025	N
CDK12; CDK13	CDK12; CDK13	CDK12: 3691 CDK13: 1114	BSJ-01-175	MedChemExpress	HY-145072	2227392-55-2	DMSO	50 μM	500 nM	0.5	N
CDK12; CDK13	CDK12; CDK13	CDK12: 3691 CDK13: 1114	THZ531	Donated by David H. Drewry	HY-103618	1702809-17-3	DMSO	40 μM	400 nM	0.4	Y	Unresolved
CDK14; CDK16	CDK14; CDK16	CDK14: 105 CDK16: 6404	FMF-04-159-2	MedChemExpress	HY-127104	2364489-81-4	DMSO	4 μM	40 nM	0.04	Y	32.96 μM
CDK2	CDK2	CDK2: 8842	NU 6102	Donated by David H. Drewry	HY-15569	444722-95-6	DMSO	100 μM	1 μM	1	N
CDK4; CDK6	CDK4; CDK6	CDK4: 4921 CDK6: 2177	Palbociclib (PD 0332991 isethionate)	MedChemExpress; Donated by Lan Nguyen	HY-50767	571190-30-2	DMSO	100 μM	1 μM	1	Y	Unresolved
CDK6	CDK6	CDK6: 2177	Ribociclib	Donated by David H. Drewry	HY-15777	1211441-98-3	DMSO	30 μM	300 nM	0.3	N
CDK7	CDK7	CDK7: 6148	BS 181 hydrochloride	MedChemExpress; Donated by David H. Drewry	HY-13266A	1397219-81-6	WATER	100 μM	1 μM	0	N
CDK7	CDK7	CDK7: 6148	LDC4297	Donated by David H. Drewry	HY-12653	1453834-21-3	DMSO	100 μM	1 μM	1	N
CDK8; CDK19	CDK8; CDK19	CDK8: 1317 CDK19: 1	CCT251545	Donated by David H. Drewry	HY-12681	1661839-45-7	DMSO	2.5 μM	25 nM	0.025	N
CDK8; CDK19	CDK8; CDK19	CDK8: 1317 CDK19: 1	CCT251921	Donated by David H. Drewry	HY-19984	1607837-31-9	DMSO	6 μM	60 nM	0.06	N
CDK8; CDK19	CDK8; CDK19	CDK8: 1317 CDK19: 1	SEL120-34A (Romaciclib)	Donated by David H. Drewry	HY-111388A	2443816-41-7	DMSO	1 μM	10 nM	0.01	N
CDK9	CDK9	CDK9: 82	JSH-150	MedChemExpress	HY-X0150	2247481-21-4	DMSO	10 μM	100 nM	1	Y	12.45 μM
CDK9	CDK9	CDK9: 82	NVP-2	MedChemExpress; Donated by David H. Drewry	HY-12214A	1263373-43-8	DMSO	25 μM	250 nM	0.25	Y	847.7 nM
CDKL5	CDKL5	CDKL5: 1019	SGC-CDKL5/GSK3	Donated by David H. Drewry	HY-172118	844442-32-6	DMSO	4 μM	40 nM	0.04	N
CLK1	CLK1	CLK1: 5132	CLK1-IN-2	MedChemExpress	HY-152219	3029431-68-0	DMSO	25 μM	250 nM	0.25	Y	14.64 μM
CLK1; CLK2; CLK4	CLK1; CLK2; CLK4	CLK1: 5132 CLK2: 57638 CLK4: N/A	SGC-CLK-1 (CAF-170)	Donated by David H. Drewry	HY-153708	748142-15-6	DMSO	16.5 μM	165 nM	0.165	N
CLK2	CLK2	CLK2: 57638	CC671	MedChemExpress	HY-108709	1618658-88-0	DMSO	50 μM	500 nM	0.5	Y	2.94 μM
CSNK1D; CSNK1E	KC1D; KC1E	KC1D: 115936 KC1E: N/A	PF-5006739	MedChemExpress; Donated by David H. Drewry	HY-12443	1293395-67-1	DMSO	5 μM	50 nM	0.05	Y	170.9 nM
CSNK1D; CSNK1E	KC1D; KC1E	KC1D: 115936 KC1E: N/A	SR-3029	Donated by Roger Daly	HY-100011	1454585-06-8	DMSO	3 μM	30 nM	0.03	N
CSNK2A1; CSNK2A2	CSK21; CSK22	CSK21: 9337 CSK22: 68440	SGC-CK2-1	Donated by David H. Drewry	HY-139004	2470424-39-4	DMSO	4 μM	40 nM	0.04	N
CSNK2A1; CSNK2A2	CSK21; CSK22	CSK21: 9337 CSK22: 68440	Silmitasertib	MedChemExpress; Donated by David H. Drewry	HY-50855	1009820-21-6	DMSO	34 μM	340 nM	0.34	Y	3.05 μM
GRK2	ARBK1	ARBK1: 201607.5	CCG258208 hydrochloride (GRK2-IN-1 hydrochloride)	MedChemExpress	HY-109562A	salted version of 2055990-90-2	DMSO	10 Μm	100 nM	0.1	N
LYN	LYN	LYN: 110	Bafetinib (INNO-406, NS-187)	MedChemExpress; Donated by David H. Drewry	HY-50868	859212-16-1	DMSO	100 μM	1 μM	1	Y	30.67 μM
MAPK1; MAPK3	MK01; MK03 [ERK2; ERK1]	MK01: 27840 MK03: 102552	SCH772984	Donated by David H. Drewry	HY-50846	942183-80-4	DMSO	10 μM	100 nM	0.1	N
MAPK1; MAPK3	MK01; MK03 [ERK2; ERK1]	MK01: 27840 MK03: 102552	VX-11e	Donated by David H. Drewry	HY-14178	896720-20-0	DMSO	15 μM	150 nM	0.15	Y	5.86 μM
MAPK14; MAPK11	MK14; MK11 [p38a MAPK; p38b MAPK]	MK14: 16781 MK11: 28860	Ralimetinib dimesylate (LY2228820 dimesylate)	Donated by David H. Drewry	HY-13241	862507-23-1	DMSO	4 μM	40 nM	0.04	N
MAPK8; MAPK9; MAPK10	MK08; MK09; MK10 [JNK1; JNK2; JNK3]	MK08: 25134 MK09: 7993.5 MK10: 4978.5	JNK Inhibitor VIII (TCS JNK 6o)	MedChemExpress	HY-107598	894804-07-0	DMSO	90 μM	900 nM	0.9	N
MAPK8; MAPK9; MAPK10	MK08; MK09; MK10 [JNK1; JNK2; JNK3]	MK08: 25134 MK09: 7993.5 MK10: 4978.5	JNK-IN-8	Donated by David H. Drewry	HY-13319	1410880-22-6	DMSO	100 μM	1 μM	1	Y	8.67 μM
MTOR	MTOR	MTOR: 62594	AZD2014	Donated by David H. Drewry	HY-15247	1009298-59-2	DMSO	10 μM	100 nM	0.2	N
MTOR	MTOR	MTOR: 62594	AZD8055	Donated by David H. Drewry	HY-10422	1009298-09-2	DMSO	10 μM	100 nM	0.2	N
MTOR	MTOR	MTOR: 62594	Rapamycin	Donated by Roger Daly	HY-10219	53123-88-9	DMSO	5 μM	50 nM	0.05	N
PRKAA2	AAPK2 [AMPK]	AAPK2: 18373	BAY-3827	MedChemExpress	HY-112083	2377576-35-5	DMSO	10 μM	100 nM	0.1	N
PRKAA2	AAPK2 [AMPK]	AAPK2: 18373	SBI-0206965	MedChemExpress; Donated by David H. Drewry; Donated by Chris Langendorf	HY-16966	1884220-36-3	DMSO	100 μM	1 μM	1	Y	3.17 μM
PRKACA	KAPCA [PKA]	KAPCA: 304134.2	AT13148	Donated by David H. Drewry	HY-16071	1056901-62-2	DMSO	50 μM	500 nM	1	N	22.97 nM
PRKCB	KPCB [PKCB]	KPCB: 86554	Ruboxistaurin	MedChemExpress	HY-10195	169939-94-0	DMSO	100 μM	1 μM	1	Y	642.2 nM
SRC	SRC	SRC: 391436.1	eCF506	Donated by Roger Daly	HY-112096	1914078-41-3	DMSO	1 μM	10 nM	0.01	N
SRC	SRC	SRC: 391436.1	WH-4-023	Donated by David H. Drewry	HY-12299	837422-57-8	DMSO	100 μM	1 μM	1	N
